# Influence of the lab adopted natural diet and environmental and parental microbiota on life history and metabolic phenotype of *Drosophila melanogaster* larvae

**DOI:** 10.1101/2020.06.16.154823

**Authors:** Andrei Bombin, Owen Cunneely, Kira Eickman, Sergei Bombin, Abigail Ruesy, Mengting Su Abigail Myers, Rachael Cowan, Laura Reed

## Abstract

Obesity is an increasing worldwide epidemic and contributes to physical and mental health losses. The development of obesity is caused by multiple factors including genotype, hormonal misregulation, psychological stress, and gut microbiota. Our project investigated the effects produced by microbiota community, acquired from the environment and horizontal transfer, on traits related to obesity. The study applied a novel approach of raising *Drosophila melanogaster* from ten, wild-derived genetic lines (DGRP) on naturally fermented peaches, thereby preserving genuine microbial conditions. Our results indicated that larvae raised on the natural and standard lab diets were significantly different from each other in every tested phenotype. In addition, sterilized larvae raised on the autoclaved peach diet, therefore exposed to natural nutritional stress but lacking natural microbiota community, were associated with adverse phenotypes such as low survival rate, longer developmental time, smaller weight, and elevated triglyceride and glucose levels. Our findings suggested that frozen peach food provided nutritional conditions similar to the natural ones and preserved key microbial taxa necessary for survival and development of *Drosophila* larvae. The presence of parental microbiota did not produce a significant effect on any of the tested phenotypes when larvae were raised on the lab diet. Contrarily, on the peach diet, the presence of parental microbiota increased the weight and development rate, even if the original peach microbiota were still present. In addition, we found that larvae raised on the peach diet formed a microbial community distinctive from larvae raised on the lab or peach autoclaved diets. The effect that individual microbial taxa produced on the host varied significantly with changing environmental and genetic conditions, occasionally to the degree of opposite correlations.
