## Supplemental table 1 for "Influence of the lab adopted natural diet and environmental and parental microbiota on life history and metabolic phenotype of *Drosophila melanogaster* larvae"

### Sheet: 1.1
Genetic Line	Comparison	Treatment	Survival	Median days to develop	Weight	Triglyceride/weight	Protein/weight	Glucose/weight
142	Regular vs Peach	NS	R< PR p= ns	R< PR p= 0.0694	R> PR p< 0.0001	R< PR p= 0.0849	R> PR p= ns	R> PR p= ns
142	Regular vs Peach	S	R> PR p= ns	R< PR p= 0.0008	R> PR p< 0.0001	R< PR p= 0.0002	R< PR p= ns	R< PR p= ns
142	Peach vs Peach Autoclaved	NS	PR> PA p= ns	PR< PA p< 0.0001	PR> PA p= ns	PR< PA p= 0.0292	PR> PA p= ns	PR< PA p= ns
142	Peach vs Peach Autoclaved	S	PR> PA p= 0.0236	PR< PA p< 0.0001	PR> PA p< 0.0001	PR< PA p= 0.0002	PR> PA p= ns	PR< PA p= 0.0306
153	Regular vs Peach	NS	R< PR p= 0.0362	R< PR p= 0.0051	R> PR p= ns	R< PR p= ns	R> PR p= 0.0497	R> PR p= 0.0011
153	Regular vs Peach	S	R> PR p= ns	R< PR p= 0.0010	R> PR p= 0.0304	R< PR p= ns	R> PR p= 0.0669	R> PR p= 0.0099
153	Peach vs Peach Autoclaved	NS	PR>PA p= ns	PR< PA p= 0.0015	PR> PA p< 0.0001	PR< PA p= 0.0005	PR< PA p= ns	PR< PA p= 0.0040
153	Peach vs Peach Autoclaved	S	PR> PA p< 0.0001	PR< PA p= 0.0001	PR> PA p< 0.0001	PR< PA p= 0.0004	PR< PA p= 0.0235	PR< PA p= 0.0030
440	Regular vs Peach	NS	R> PR p= ns	R< PR p= 0.0681	R> PR p< 0.0001	R< PR p= 0.0005	R> PR ns	R> PR p= 0.0018
440	Regular vs Peach	S	R> PR p= ns	R< PR p= 0.0002	R> PR p< 0.0001	R< PR p= 0.0509	R> PR p= 0.0799	R> PR p= 0.0022
440	Peach vs Peach Autoclaved	NS	PR> PA p= 0.0142	PR< PA p< 0.0001	PR> PA p= 0.0284	PA< PR p= ns	PR< PA p= ns	RP< PA p= 0.0161
440	Peach vs Peach Autoclaved	S	PR> PA p< 0.0001	PR< PA p= 0.0028	PR> PA p< 0.0001	PR< PA p= 0.0215	PR< PA p< 0.0001	PR< PA p= 0.0022
748	Regular vs Peach	NS	R> PR p= ns	R< PR p= ns	R> PR p< 0.0001	R< PR p= 0.0001	R> PR p= ns	R> PR p= ns
748	Regular vs Peach	S	R> PR p= ns	R< PR p= 0.0023	R> PR p= 0.0002	R< PR p= 0.0054	R> PR p= 0.0297	not enough
748	Peach vs Peach Autoclaved	NS	PR> PA p= 0.0697	PR< PA p< 0.0001	PR> PA p< 0.0001	PR< PA p= 0.0056	PR< PA p= 0.0280	PR< PA p= ns
748	Peach vs Peach Autoclaved	S	PR> PA p< 0.0001	PR< PA p< 0.0001	PR> PA p< 0.0001	PR< PA p= 0.0003	PR< PA p< 0.0001	not enough
787	Regular vs Peach	NS	R> PR p= ns	R< PR p= 0.0368	R> PR p= ns	R< PR ns	R> PR p= ns	R> PR p= ns
787	Regular vs Peach	S	R> PR p= ns	R< PR p= 0.0332	R> PR p< 0.0001	R< PR p= 0.0517	R> PR p= ns	R> PR p= 0.0345
787	Peach vs Peach Autoclaved	NS	PR> PA p= ns	PR< PA p= 0.0025	PR> PA p= 0.0014	PR< PA p= 0.0721	PR< PA p= ns	PR< PA p= ns
787	Peach vs Peach Autoclaved	S	PR> PA p< 0.0001	PR< PA p< 0.0001	PR> PA p= ns	PR> PA ns	PR< PA p= ns	PR< PA p= 0.0548
801	Regular vs Peach	NS	R< PR p= ns	R< PR p= ns	R> PR p< 0.0001	R< PR p= 0.0013	R> PR p= 0.0440	R> PR p= 0.0160
801	Regular vs Peach	S	R> PR p= ns	R< PR p= 0.0008	R> PR p< 0.0001	R< PR p= 0.0133	R> PR p= 0.0031	not enough
801	Peach vs Peach Autoclaved	NS	PR> PA p= 0.0011	PR< PA p= ns	PR> PA p< 0.0001	PR> PA p= ns	PR< PA p= ns	PR< PA p= ns
801	Peach vs Peach Autoclaved	S	PR> PA p<0.0001	PR< PA p< 0.0001	PR> PA p< 0.0001	PR< PA p= 0.0501	PR< PA p= 0.0019	not enough
802	Regular vs Peach	NS	R> PR p= 0.0026	R< PR p= 0.0401	R> PR p< 0.0001	R< PR p= 0.0308	R> PR p= 0.0140	R> PR p= ns
802	Regular vs Peach	S	R> PR p= 0.0112	R< PR p< 0.0001	R> PR p< 0.0001	R< PR p= ns	R> PR p= ns	R> PR p= ns
802	Peach vs Peach Autoclaved	NS	PR< PA p= ns	PR< PA p< 0.0001	PR> PA p< 0.0001	PR< PA p= 0.0038	PR< PA p= 0.0035	PR> PA p= ns
802	Peach vs Peach Autoclaved	S	PR> PA p= 0.0115	PR< PA p< 0.0001	PR> PA p= ns	PR< PA p= ns	PR< PA p= 0.0637	PR< PA p= 0.0812
805	Regular vs Peach	NS	R> PR p= ns	R< PR p< 0.0017	R> PR p< 0.0001	R< PR p= 0.0005	R> PR p= 0.0130	R> PR p= 0.0143
805	Regular vs Peach	S	R> PR p= ns	R< PR p= 0.0065	R> PR p< 0.0001	R< PR p= 0.0001	R> PR p= 0.0023	R> PR p= 0.0155
805	Peach vs Peach Autoclaved	NS	PR> PA p= ns	PR< PA p= 0.0039	PR> PA p= 0.0137	PR< PA p= 0.0163	PR< PA p= ns	PR< PA p= ns
805	Peach vs Peach Autoclaved	S	PR> PA p< 0.0001	PR< PA p= 0.0007	PR< PA p= ns	PR> PA p= ns	PR> PA p= 0.0126	PR< PA p= 0.0722
861	Regular vs Peach	NS	R> PR p= 0.0003	R> PR ns	R> PR p< 0.0001	R< PR p= 0.0002	R> PR p= ns	R< PR p= ns
861	Regular vs Peach	S	R> PR p= 0.0169	R< PR ns	R> PR p< 0.0001	R< PR p= 0.0001	R> PR p= ns	R> PR ns
861	Peach vs Peach Autoclaved	NS	PR> PA p= ns	PR< PA p< 0.0001	PR> PA p= 0.0007	PR< PA p= 0.0090	PR< PA p= 0.0169	PR< PA p= 0.0868
861	Peach vs Peach Autoclaved	S	PR> PA p< 0.0001	PR< PA p= 0.0016	PR< PA p= ns	PR> PA p= 0.0782	PR> PA p= 0.0443	not enough
882	Regular vs Peach	NS	R> PR p= 0.0221	R< PR p= 0.0281	R> PR p< 0.0001	R< PR p= 0.0127	R< PR p= ns	R> PR p= ns
882	Regular vs Peach	S	R> PR p= ns	R< PR ns	R> PR p= ns	R< PR p< 0.0001	R> PR p= ns	R> PR p= ns
882	Peach vs Peach Autoclaved	NS	PR> PA p< 0.0001	PR< PA p< 0.0001	PR> PA p< 0.0001	PR< PA p= ns	PR< PA p= ns	PR< PA p= ns
882	Peach vs Peach Autoclaved	S	PR> PA p< 0.0001	PR< PA p< 0.0001	PR> PA p< 0.0001	PR< PA p= 0.0018	PR< PA p= 0.0484	PR> PA p= ns

### Sheet: 1.2
Triglyceride by Weight	R > PR	R > PA	PR > PA
fresh food	p =0.0344	p <0.0001	p= 0.0003
Protein by Weight	R > PR	R > PA	PR < PA
fresh food	p <0.0001	p= 0.0003	p= 0.347
Glucose by Weight	R < PR	R < PA	PR > PA
fresh food	p <0.0001	p= 0.588	p <0.0001

### Sheet: 1.3
Triglyceride by Weight	R > PR	R > PA	PR < PA
incubated food	p< 0.0001	p= 0.0109	p< 0.0001
Protein by Weight	R > PR	R > PA	PR > PA
incubated food	p= 0.0012	p< 0.0001	p= 0.0389
Glucose by Weight	R > PR	R < PA	PR < PA
incubated food	p< 0.0001	p= 0.9823	p< 0.0001

### Sheet: 1.4
Genetic line	Diet	Comparison	Survival	Median days to develop	Weight	Triglyceride/weight	Protein/weight	Glucose/weight
142	PA	Sterilized vs Non-Sterilized	S< NS p= ns	S> NS p= 0.0039	S< NS p< 0.0001	S> NS p= 0.0385	S> NS p= ns	S> NS p= 0.0647
142	PR	Sterilized vs Non-Sterilized	S< NS p= 0.0266	S> NS p= 0.0088	S> NS p= ns	S> NS p= ns	S> NS p= ns	S> NS p= ns
142	R	Sterilized vs Non-Sterilized	S< NS p= ns	S< NS p= ns	S> NS p= 0.0754	S< NS p= ns	S> Ns p= ns	S< NS p= ns
153	PA	Sterilized vs Non-Sterilized	S< NS p= 0.0034	S> NS p= 0.0053	S< NS p< 0.0001	S> NS p= 0.0163	S> NS p= 0.00776	S> NS p= 0.0776
153	PR	Sterilized vs Non-Sterilized	S> NS p= ns	S> NS p= 0.0177	S< NS p= 0.0043	S> NS p= ns	S> NS p= ns	S> NS p= 0.0340
153	R	Sterilized vs Non-Sterilized	S> NS p= 0.0055	S> NS ns	S< NS p= ns	S> NS p= ns	S> NS p= 0.0803	S< NS p= ns
440	PA	Sterilized vs Non-Sterilized	S< NS p<0.0001	S> Ns p= ns	S< NS p< 0.0001	S> NS p= 0.0254	S> NS p= 0.0061	S< NS p= ns
440	PR	Sterilized vs Non-Sterilized	S< NS p= ns	S> NS p= 0.0013	S< NS p= ns	S< NS p= ns	S< NS p= ns	S< NS p= ns
440	R	Sterilized vs Non-Sterilized	S< NS p= ns	NS> S p= ns	S> NS p= ns	S> NS p= ns	S< NS p= ns	S< Ns p= ns
748	PA	Sterilized vs Non-Sterilized	S< NS p= 0.0002	S> NS p= ns	S< NS p= ns	S> NS p= 0.0434	S> NS p= 0.0015	not enough
748	PR	Sterilized vs Non-Sterilized	S< NS p= ns	S> NS p= 0.0024	S< NS p= ns	S< NS p= ns	S< NS p= ns	S> NS p= ns
748	R	Sterilized vs Non-Sterilized	S< NS p= ns	NS> S p= ns	S< NS p= 0.0017	S> Ns p= ns	S> NS p= ns	S< NS p= ns
787	PA	Sterilized vs Non-Sterilized	S< NS p< 0.0001	S> NS p= 0.0013	S< NS p= ns	S< NS p= 0.0385	S< NS p= ns	S> NS p= 0.0542
787	PR	Sterilized vs Non-Sterilized	S> NS p= ns	S> NS p= 0.0198	S< NS p= 0.0083	S> NS p= ns	S< NS p= ns	S> NS p= ns
787	R	Sterilized vs Non-Sterilized	S< NS p= 0.0883	S> NS p= 0.0613	S> NS p= ns	S< NS p= ns	S> NS p= ns	S> NS p= ns
801	PA	Sterilized vs Non-Sterilized	S< NS p< 0.0001	S< NS p= ns	S< NS p= 0.0450	S> NS p= 0.0588	S> NS p= 0.0127	not enough
801	PR	Sterilized vs Non-Sterilized	S< NS p= ns	S<NS p= ns	S< NS p= ns	S< NS p= ns	S< NS p= ns	S< NS p= ns
801	R	Sterilized vs Non-Sterilized	S> NS p= ns	S< NS p= 0.0775	S> NS p= ns	S< NS p= ns	S< NS p= ns	S< NS p= ns
802	PA	Sterilized vs Non-Sterilized	S< NS p= 0.0040	S>NS ns	S< NS p= ns	S< NS p= 0.0855	S< NS p= ns	S< NS p= 0.0762
802	PR	Sterilized vs Non-Sterilized	S< NS p= ns	S> NS p= 0.0590	S< NS p= 0.0009	S> NS p= ns	S> NS p= 0.0275	S< NS p= ns
802	R	Sterilized vs Non-Sterilized	S< Ns p= ns	S> NS p= ns	S< NS p= 0. 0015	S> NS p= 0.0833	S> NS p= ns	S> NS p= ns
805	PA	Sterilized vs Non-Sterilized	S< NS p< 0.0001	S> NS p= ns	S> NS p= ns	S< NS p= 0.0965	S< NS p= 0.0600	not enough
805	PR	Sterilized vs Non-Sterilized	S> NS p= ns	S< NS p= ns	S> Ns p= 0.0438	S> NS p= 0.0650	S> NS p= ns	S< NS p= ns
805	R	Sterilized vs Non-Sterilized	S> NS p= ns	S> NS p= ns	S> NS p= ns	S< NS p= ns	S> NS p= ns	S> NS p= ns
861	PA	Sterilized vs Non-Sterilized	S< NS p= 0.0071	S> NS p= 0.0595	S> NS p= ns	S< NS p= 0.0241	S< NS p= ns	not enough
861	PR	Sterilized vs Non-Sterilized	S> NS p= 0.0915	S> NS p= ns	S> NS p= ns	S> NSs p= ns	S< NS p= ns	S< NS p= ns
861	R	Sterilized vs Non-Sterilized	S< NS p= 0.0436	S> NS p= ns	S< NS p= ns	S> NS p= ns	S< NS p= 0.0355	S> NS p= ns
882	PA	Sterilized vs Non-Sterilized	S< NS p= 0.0051	S> NS p= 0.0636	S> NS p= ns	S> NS p= ns	S> NS p= ns	not enough
882	PR	Sterilized vs Non-Sterilized	S< NS p= 0.0365	S> NS p= 0.0014	S> NS p= ns	S< NS p= ns	S< NS p= ns	S> NS p= ns
882	R	Sterilized vs Non-Sterilized	S< NS p= 0.0006	S> NS p= 0.0270	S< NS p= 0.0003	S< NS p= ns	S> NS p= ns	S< NS p= ns

### Sheet: 1.5
Genetic line	Independent variable	Survival	Median days to develop	Weight	Triglyceride/weight	Protein/weight	Glucose/weight
142	Diet	p=0.0007 VE= 19.18%	p<0.0001 VE=56.8%	p<0.0001 VE=39.6%	p<0.0001 VE=50.2%	p=0.848 VE= 0.36%	p=0.0301 VE= 10.7%
142	Treatment	p=0.050 VE=4.70%	p=0.0036 VE= 3.43%	p=0.163 VE=0.47%	p=0.0162 VE=4.43%	P=0.068 VE= 3.61%	p= 0.214 VE= 2.16
142	Diet*Treatment	p=0.583 VE=1.28%	p=0.0131 VE=3.49%	p<0.0001 VE=1.06%	p=0.0415 VE=4.83%	p=0.7185 VE=0.694%	P=0.076 VE= 7.59%
153	Diet	p<0.0001 VE=21.82%	p<0.0001 VE=63.5%	p<0.0001 VE=42.8%	p<0.0001 VE=59.7%	p= 0.017 VE=7.87%	p<0.0001 VE=24.1%
153	Treatment	p= 0.616 VE= 0.20%	p= 0.0002 VE= 9.29%	p<0.0001 VE=9.05%	p= 0.0214 VE= 5.43%	p= 0.0014 VE= 10.11%	p= 0.0002 VE= 14.43%
153	Diet*Treatment	p<0.0001 VE=19.13%	p= 0.1176 VE= 2.47%	p<0.0001 VE=4.87%	p= 0.1318 VE= 3.98%	p= 0.1287 VE= 3.84	p= 0.3161 VE= 1.93%
440	Diet	p<0.0001 VE= 30.9%	p<0.0001 VE=69.7%	p<0.0001 VE=53.0%	p<0.0001 VE=42.2%	p<0.0001 VE=13.3%	p<0.0001 VE=55.3%
440	Treatment	p<0.0001 VE= 8.01%	p= 0.0188 VE= 2.96%	p= 0.0111 VE= 1.93%	p= 0.0449 VE= 3.70%	p= 0.0051 VE= 4.98%	p= 0.3415 VE= 1.19%
440	Diet*Treatment	p<0.0001 VE= 12.9%	p= 0.0463 VE= 3.28%	p<0.0001 VE= 6.89%	p= 0.1806 VE= 3.06%	p<0.0001 VE=14.1%	p= 0.1509 VE= 5.19%
748	Diet	p<0.0001 VE= 28.9%	p<0.0001 VE=61.7%	p<0.0001 VE=58.2%	p<0.0001 VE=74.2%	p<0.0001 VE=27.6%	p= 0.0386 VE= 28.0%
748	Treatment	p= 0.0036 VE= 5.98%	p= 0.0185 VE= 4.06%	p= 0.0171 VE= 1.42%	p= 0.0248 VE= 3.17%	p= 0.0076 VE= 5.42%	p= 0.3961 VE= 2.67%
748	Diet*Treatment	p= 0.0012 VE= 9.85%	p= 0.1402 VE= 2.80%	p= 0.0531 VE= 1.46%	p= 0.0559 VE= 3.61%	p= 0.0035 VE= 8.90%	p= 0.4173 VE= 6.49%
801	Diet	p<0.0001 VE= 35.9%	p<0.0001 VE= 27.4%	p<0.0001 VE= 60.7%	p<0.0001 VE= 48.5%	p= 0.0002 VE= 18.7%	p= 0.0025 VE= 38.5%
801	Treatment	p<0.0001 VE= 7.1%	p<0.0001 VE= 1.81%	p= 0.0319 VE= 1.16%	p=0.6948 VE= 0.17%	p= 0.1051 VE= 2.58%	p= 0.3982 VE= 1.73%
801	Diet*Treatment	p<0.0001 VE= 12.1%	p<0.0001 VE= 4.79%%	p= 0.0286 VE= 1.80%	p= 0.053 VE= 7.07%	p= 0.0148 VE= 8.66%	not enough samples
802	Diet	p<0.0001 VE= 29.0%	p= 0.0998 VE= 74.6%	p= 0.0001 VE= 34.6%	p= 0.0001 VE= 49.7%	p= 0.0022 VE= 12.34	p= 0.3629 VE= 5.23%
802	Treatment	p= 0.0029 VE= 7.50%	p= 0.0998 VE= 1.44%	p= 0.0001 VE=5.64	p= 0.3169 VE= 1.31	p= 0.0911 VE= 2.68%	p= 0.6952 VE= 0.41%
802	Diet*Treatment	p= 0.0244 VE= 6.16%	p= 0.5747 VE= 0.57%%	p= 0.0686 VE= 2.00%	p= 0.0715 VE= 7.32%	p= 0.5215 VE= 1.20%	p= 0.2866 VE= 6.89%
805	Diet	p<0.0001 VE= 31.7%	p<0.0001 VE= 64.0%	p<0.0001 VE= 39.5%	p<0.0001 VE= 54.0%	p<0.0001 VE= 27.0%	p= 0.0007 VE= 34.9%
805	Treatment	p= 0.0002 VE= 5.83%	p= 0.177 VE= 1.47%	p= 0.9167 VE=0.004%	p= 0.8789 VE= 0.01%	p= 0.3568 VE= 0.68%	p=0.5052 VE= 0.74%
805	Diet*Treatment	p<0.0001 VE= 18.57%	p=0.3474 VE= 1.70%	p= 0.165 VE= 1.29%	p= 0.0454 VE= 3.99%	p= 0.0282 VE= 6.01%	p= 0.6257 VE=1.54
861	Diet	p<0.0001 VE= 55.3%	p<0.0001 VE= 42.8%	p<0.0001 VE= 45.9%	p<0.0001 VE= 52.5%	p= 0.3533 VE= 1.66%	p= 0.5213 VE= 2.1%
861	Treatment	p= 0.5626 VE= 0.17	p= 0.0065 VE= 7.72%	p= 0.0775 VE= 1.15%	p= 0.0294 VE= 4.04%	p= 0.0006 VE= 10.6%	p= 0.7081 VE= 0.22
861	Diet*Treatment	p= 0.0021 VE= 6.98%	p= 0.7731 VE= 0.49%	p= 0.1358 VE= 1.48	p= 0.0294 VE= 4.04%	p= 0.0119 VE= 7.66%	not enough samples
882	Diet	p<0.0001 VE= 44.9%	p<0.0001 VE= 58.9%	p<0.0001 VE= 37.1%	p<0.0001 VE= 69.0%	p=0.0265 8.65%	p= 0.2954 VE= 8.38%
882	Treatment	p<0.0001 VE= 10.2%	p= 0.0038 VE= 5.29%	p= 0.252 VE= 0.41	p= 0.6359 VE= 0.19%	p= 0.9217 VE= 0.01%	p= 0.5235 VE= 1.36%
882	Diet*Treatment	p= 0.2899 VE= 1.25%	p= 0.3294 VE= 1.30%	p= 0.005 VE= 3.35%	p= 0.4237 VE= 1.47%	p= 0.4153 VE= 1.98%	p= 0.6069 VE= 3.29%
