## Supplemental table 2 for "Influence of the lab adopted natural diet and environmental and parental microbiota on life history and metabolic phenotype of *Drosophila melanogaster* larvae"

### Sheet: 2.1
richness						Notes: diet in parentheses has higher value
Genetic lines	Treatment	R vs PR	R vs PA	PR vs PA
all	NS	p= 0.0582 (R)	p=0.4589	p= 0.4918
all	S	p=0.1103	p=0.4059	p= 0.0371 (PA)
shannon
Genetic lines	Treatment	R vs PR	R vs PA	PR vs PA
all	NS	p=0.8021	p= 0.0252 (R)	p= 0.0478 (PR)
all	S	p=0.2860	p=0.2486	p=0.0719
simpson
Genetic lines	Treatment	R vs PR	R vs PA	PR vs PA
all	NS	p=0.6936	p= 0.0193 (R)	p= 0.0220 (PR)
all	S	p=0.3207	p=0.3051	p= 0.0746
pd whole tree
Genetic lines	Treatment	R vs PR	R vs PA	PR vs PA
all	NS	p= 0.0539 (R)	p=0.5255	p=0.2055
all	S	p= 0.0555 (R)	p=0.4059	p= 0.0144 (PA)

### Sheet: 2.2
richness
Diet	S vs NS	Notes: diet in parentheses has higher value
PA	0.032628216 (S)
PR	0.39112438 (S)
R	0.330119 (S)
shannon
Diet	S vs NS
PA	0.035571101 (S)
PR	0.093497082 (NS)
R	0.714922 (NS)
simpson
Diet	S vs NS
PA	0.13311629 (S)
PR	0.010043807 (NS)
R	0.160638 (NS)
pd whole tree
Diet	S vs NS
PA	0.027178025 (S)
PR	0.431746747 (S)
R	0.434473 (S)
