## Supplemental table 5.1 for "Influence of the lab adopted natural diet and environmental and parental microbiota on life history and metabolic phenotype of *Drosophila melanogaster* larvae"

### Sheet: Sup. Table 5.1
Y	Phylum	Source	Nparm	DF	Sum of Squares	F Ratio	Prob > F	~Notes
Log[Sum(Abundance)+1]	Aquificae	Diet	2	2	0
Log[Sum(Abundance)+1]	Aquificae	Genetic line	9	9	0
Log[Sum(Abundance)+1]	Aquificae	Treatment	1	1	0
Log[Sum(Abundance)+1]	Aquificae	Diet*Genetic line	18	18	0
Log[Sum(Abundance)+1]	Aquificae	Diet*Treatment	2	2	0
Log[Sum(Abundance)+1]	Aquificae	Genetic line*Treatment	9	9	0
Log[Sum(Abundance)+1]	Aquificae	Diet*Genetic line*Treatment	18	18	0
Log[Sum(Abundance)+1]	Aquificae	Round	2	2	0
Log[Sum(Abundance)+1]	Thermotogae	Diet	2	2	0
Log[Sum(Abundance)+1]	Thermotogae	Genetic line	9	9	0
Log[Sum(Abundance)+1]	Thermotogae	Treatment	1	1	0
Log[Sum(Abundance)+1]	Thermotogae	Diet*Genetic line	18	18	0
Log[Sum(Abundance)+1]	Thermotogae	Diet*Treatment	2	2	0
Log[Sum(Abundance)+1]	Thermotogae	Genetic line*Treatment	9	9	0
Log[Sum(Abundance)+1]	Thermotogae	Diet*Genetic line*Treatment	18	18	0
Log[Sum(Abundance)+1]	Thermotogae	Round	2	2	0
Log[Sum(Abundance)+1]	Cyanobacteria	Diet	2	2	391.908	154.497	4.66765e-33
Log[Sum(Abundance)+1]	Firmicutes	Diet	2	2	140.748	83.6024	5.20674e-23
Log[Sum(Abundance)+1]	Proteobacteria	Diet	2	2	54.9965	60.3525	1.47633e-18
Log[Sum(Abundance)+1]	Firmicutes	Genetic line	9	9	62.9647	8.31113	2.00522e-09
Log[Sum(Abundance)+1]	Acidobacteria	Genetic line	9	9	14.7562	7.56864	1.28253e-08
Log[Sum(Abundance)+1]	Proteobacteria	Diet*Treatment	2	2	17.9561	19.7048	4.55753e-08
Log[Sum(Abundance)+1]	Actinobacteria	Diet	2	2	31.264	13.9939	3.71685e-06
Log[Sum(Abundance)+1]	Firmicutes	Diet*Treatment	2	2	22.5407	13.3889	6.0491e-06
Log[Sum(Abundance)+1]	Actinobacteria	Genetic line	9	9	44.0315	4.37971	6.39307e-05
Log[Sum(Abundance)+1]	Actinobacteria	Round	2	2	21.4837	9.61621	0.000139103
Log[Sum(Abundance)+1]	Bacteroidetes	Genetic line	9	9	53.9178	3.96475	0.000203837
Log[Sum(Abundance)+1]	Proteobacteria	Genetic line	9	9	16.2225	3.95608	0.00020885
Log[Sum(Abundance)+1]	Firmicutes	Treatment	1	1	10.9977	13.0649	0.000450741
Log[Sum(Abundance)+1]	Bacteroidetes	Diet	2	2	24.6584	8.15946	0.000489806
Log[Sum(Abundance)+1]	Firmicutes	Genetic line*Treatment	9	9	26.2324	3.46259	0.000833303
Log[Sum(Abundance)+1]	Cyanobacteria	Round	2	2	18.7609	7.39588	0.000958341
Log[Sum(Abundance)+1]	Actinobacteria	Treatment	1	1	12.326	11.0343	0.00120534
Log[Sum(Abundance)+1]	Verrucomicrobia	Genetic line	9	9	38.2367	3.15572	0.0019672
Log[Sum(Abundance)+1]	Nitrospirae	Diet*Genetic line*Treatment	18	18	0.0932376	2.47863	0.00198837
Log[Sum(Abundance)+1]	Nitrospirae	Diet*Genetic line	18	18	0.0931131	2.47532	0.00201702
Log[Sum(Abundance)+1]	Fusobacteria	Treatment	1	1	7.29116	9.24665	0.00293282
Log[Sum(Abundance)+1]	Chloroflexi	Genetic line	9	9	1.92372	2.93879	0.00360008
Log[Sum(Abundance)+1]	Verrucomicrobia	Diet	2	2	15.584	5.78775	0.00404563
Log[Sum(Abundance)+1]	Fusobacteria	Diet	2	2	9.09587	5.7677	0.00411993
Log[Sum(Abundance)+1]	Fibrobacteres	Diet	2	2	0.354569	5.73382	0.00424856
Log[Sum(Abundance)+1]	TM6	Diet*Genetic line	18	18	0.0850546	2.26109	0.00504879
Log[Sum(Abundance)+1]	WS3	Diet*Genetic line	18	18	0.0850546	2.26109	0.00504879
Log[Sum(Abundance)+1]	Fusobacteria	Diet*Treatment	2	2	8.18329	5.18903	0.00698217
Log[Sum(Abundance)+1]	Nitrospirae	Genetic line*Treatment	9	9	0.0501649	2.66717	0.00762586
Log[Sum(Abundance)+1]	Nitrospirae	Genetic line	9	9	0.0500285	2.65992	0.00777924
Log[Sum(Abundance)+1]	Bacteroidetes	Treatment	1	1	10.6523	7.04972	0.00907241
Log[Sum(Abundance)+1]	Actinobacteria	Diet*Treatment	2	2	10.829	4.84709	0.00955827
Log[Sum(Abundance)+1]	Tenericutes	Genetic line	9	9	21.8819	2.58147	0.00964447
Log[Sum(Abundance)+1]	TM6	Diet*Genetic line*Treatment	18	18	0.0791255	2.10347	0.00978879
Log[Sum(Abundance)+1]	WS3	Diet*Genetic line*Treatment	18	18	0.0791255	2.10347	0.00978879
Log[Sum(Abundance)+1]	TM6	Genetic line	9	9	0.048417	2.57424	0.00983703
Log[Sum(Abundance)+1]	WS3	Genetic line	9	9	0.048417	2.57424	0.00983703
Log[Sum(Abundance)+1]	Verrucomicrobia	Treatment	1	1	9.11569	6.77096	0.0105063
Log[Sum(Abundance)+1]	TM6	Genetic line*Treatment	9	9	0.045025	2.39389	0.0160548
Log[Sum(Abundance)+1]	WS3	Genetic line*Treatment	9	9	0.045025	2.39389	0.0160548
Log[Sum(Abundance)+1]	Verrucomicrobia	Round	2	2	10.8577	4.03246	0.0203421
Log[Sum(Abundance)+1]	Fibrobacteres	Genetic line	9	9	0.637793	2.29198	0.0211111
Log[Sum(Abundance)+1]	Firmicutes	Diet*Genetic line*Treatment	18	18	29.0108	1.91467	0.0212023
Log[Sum(Abundance)+1]	Fusobacteria	Genetic line	9	9	16.06	2.26303	0.0228084
Log[Sum(Abundance)+1]	Cyanobacteria	Diet*Treatment	2	2	9.70004	3.82394	0.0247213
Log[Sum(Abundance)+1]	Acidobacteria	Diet	2	2	1.61449	3.72642	0.0270875
Log[Sum(Abundance)+1]	Bacteroidetes	Round	2	2	10.6643	3.52882	0.0326144
Log[Sum(Abundance)+1]	Cyanobacteria	Genetic line	9	9	24.153	2.1159	0.0336678
Log[Sum(Abundance)+1]	[Thermi]	Genetic line*Treatment	9	9	0.757718	2.03408	0.0416882
Log[Sum(Abundance)+1]	Gemmatimonadetes	Diet*Genetic line*Treatment	18	18	0.765166	1.7189	0.0457851
Log[Sum(Abundance)+1]	[Thermi]	Round	2	2	0.258208	3.11919	0.0480201
Log[Sum(Abundance)+1]	Chloroflexi	Diet*Genetic line*Treatment	18	18	2.22605	1.70033	0.0491529
Log[Sum(Abundance)+1]	Tenericutes	Diet*Treatment	2	2	5.78061	3.0688	0.0503699
Log[Sum(Abundance)+1]	Synergistetes	Diet*Treatment	2	2	0.134186	2.87758	0.0604039
Log[Sum(Abundance)+1]	Fibrobacteres	Treatment	1	1	0.108846	3.52034	0.0632001
Log[Sum(Abundance)+1]	Acidobacteria	Treatment	1	1	0.756053	3.4901	0.0643273
Log[Sum(Abundance)+1]	Gemmatimonadetes	Diet*Treatment	2	2	0.137901	2.78807	0.0657786
Log[Sum(Abundance)+1]	Armatimonadetes	Diet	2	2	0.156627	2.69628	0.0717966
Log[Sum(Abundance)+1]	Nitrospirae	Diet	2	2	0.0110387	2.64107	0.0756828
Log[Sum(Abundance)+1]	TM6	Diet*Treatment	2	2	0.0108074	2.58574	0.0797935
Log[Sum(Abundance)+1]	WS3	Diet*Treatment	2	2	0.0108074	2.58574	0.0797935
Log[Sum(Abundance)+1]	Nitrospirae	Diet*Treatment	2	2	0.0108074	2.58574	0.0797935
Log[Sum(Abundance)+1]	Cyanobacteria	Genetic line*Treatment	9	9	20.1599	1.76609	0.0824188
Log[Sum(Abundance)+1]	Euryarchaeota	Diet	2	2	0.406982	2.48968	0.0874764
Log[Sum(Abundance)+1]	OP3	Treatment	1	1	0.0605978	2.96182	0.0879889
Log[Sum(Abundance)+1]	TM6	Diet	2	2	0.0103379	2.47341	0.0888503
Log[Sum(Abundance)+1]	WS3	Diet	2	2	0.0103379	2.47341	0.0888503
Log[Sum(Abundance)+1]	Firmicutes	Diet*Genetic line	18	18	23.3336	1.53998	0.0890948
Log[Sum(Abundance)+1]	WPS-2	Treatment	1	1	0.0239953	2.86035	0.0935439
Log[Sum(Abundance)+1]	Lentisphaerae	Diet*Treatment	2	2	0.0440574	2.41489	0.0939771
Log[Sum(Abundance)+1]	Euryarchaeota	Diet*Treatment	2	2	0.39336	2.40635	0.0947498
Log[Sum(Abundance)+1]	Nitrospirae	Treatment	1	1	0.0055856	2.67277	0.104861
Log[Sum(Abundance)+1]	TM6	Treatment	1	1	0.0055856	2.67277	0.104861
Log[Sum(Abundance)+1]	WS3	Treatment	1	1	0.0055856	2.67277	0.104861
Log[Sum(Abundance)+1]	Actinobacteria	Genetic line*Treatment	9	9	16.7574	1.66682	0.105177
Log[Sum(Abundance)+1]	Proteobacteria	Treatment	1	1	1.19879	2.63108	0.107577
Log[Sum(Abundance)+1]	Cyanobacteria	Treatment	1	1	3.28077	2.58668	0.110557
Log[Sum(Abundance)+1]	Lentisphaerae	Diet	2	2	0.0408835	2.24092	0.111067
Log[Sum(Abundance)+1]	Lentisphaerae	Treatment	1	1	0.0229536	2.51628	0.115471
Log[Sum(Abundance)+1]	Fibrobacteres	Diet*Genetic line*Treatment	18	18	0.813923	1.46246	0.117211
Log[Sum(Abundance)+1]	Gemmatimonadetes	Diet	2	2	0.105671	2.13646	0.122818
Log[Sum(Abundance)+1]	Proteobacteria	Diet*Genetic line*Treatment	18	18	11.8365	1.44326	0.125263
Log[Sum(Abundance)+1]	Planctomycetes	Diet	2	2	0.766829	2.0799	0.1297
Log[Sum(Abundance)+1]	Chloroflexi	Diet*Treatment	2	2	0.300442	2.06538	0.13153
Log[Sum(Abundance)+1]	Chloroflexi	Genetic line*Treatment	9	9	1.0271	1.56905	0.132975
Log[Sum(Abundance)+1]	Synergistetes	Diet	2	2	0.0935408	2.00596	0.139293
Log[Sum(Abundance)+1]	Deferribacteres	Genetic line	9	9	0.77362	1.54553	0.140566
Log[Sum(Abundance)+1]	Gemmatimonadetes	Genetic line	9	9	0.343729	1.54433	0.140962
Log[Sum(Abundance)+1]	Proteobacteria	Round	2	2	1.72228	1.89002	0.155814
Log[Sum(Abundance)+1]	Planctomycetes	Diet*Treatment	2	2	0.689465	1.87006	0.158852
Log[Sum(Abundance)+1]	Planctomycetes	Treatment	1	1	0.362575	1.96685	0.163524
Log[Sum(Abundance)+1]	Deferribacteres	Diet	2	2	0.200452	1.80208	0.169664
Log[Sum(Abundance)+1]	TM7	Diet	2	2	0.192855	1.79579	0.1707
Log[Sum(Abundance)+1]	Fibrobacteres	Diet*Genetic line	18	18	0.750518	1.34854	0.172153
Log[Sum(Abundance)+1]	Chlorobi	Diet*Treatment	2	2	0.0936501	1.7407	0.180068
Log[Sum(Abundance)+1]	Synergistetes	Treatment	1	1	0.0423772	1.81754	0.180303
Log[Sum(Abundance)+1]	WPS-2	Genetic line	9	9	0.107133	1.41897	0.18821
Log[Sum(Abundance)+1]	WPS-2	Genetic line*Treatment	9	9	0.106678	1.41294	0.190784
Log[Sum(Abundance)+1]	Deferribacteres	Round	2	2	0.183603	1.6506	0.196528
Log[Sum(Abundance)+1]	Deferribacteres	Treatment	1	1	0.0928909	1.67019	0.198869
Log[Sum(Abundance)+1]	GN02	Diet*Genetic line	18	18	1.22032	1.29207	0.20635
Log[Sum(Abundance)+1]	Chloroflexi	Round	2	2	0.226996	1.56048	0.214528
Log[Sum(Abundance)+1]	Fusobacteria	Round	2	2	2.39706	1.51998	0.223155
Log[Sum(Abundance)+1]	SR1	Round	2	2	0.0177936	1.51669	0.223869
Log[Sum(Abundance)+1]	Tenericutes	Treatment	1	1	1.37925	1.46443	0.228752
Log[Sum(Abundance)+1]	Proteobacteria	Diet*Genetic line	18	18	10.2595	1.25097	0.23443
Log[Sum(Abundance)+1]	Deferribacteres	Diet*Genetic line*Treatment	18	18	1.25095	1.24956	0.235437
Log[Sum(Abundance)+1]	TM7	Genetic line*Treatment	9	9	0.632279	1.30835	0.240347
Log[Sum(Abundance)+1]	Chloroflexi	Diet*Genetic line	18	18	1.61675	1.23492	0.246145
Log[Sum(Abundance)+1]	SR1	Treatment	1	1	0.00746361	1.27237	0.261712
Log[Sum(Abundance)+1]	GN02	Diet	2	2	0.142178	1.35484	0.262148
Log[Sum(Abundance)+1]	Bacteroidetes	Genetic line*Treatment	9	9	17.2386	1.26761	0.262252
Log[Sum(Abundance)+1]	Spirochaetes	Diet*Treatment	2	2	0.197674	1.33718	0.266708
Log[Sum(Abundance)+1]	Planctomycetes	Genetic line	9	9	2.08436	1.25633	0.268587
Log[Sum(Abundance)+1]	Tenericutes	Diet	2	2	2.40944	1.27912	0.28228
Log[Sum(Abundance)+1]	Armatimonadetes	Treatment	1	1	0.0335452	1.15494	0.284808
Log[Sum(Abundance)+1]	Fusobacteria	Diet*Genetic line	18	18	16.7695	1.1815	0.288244
Log[Sum(Abundance)+1]	Lentisphaerae	Genetic line*Treatment	9	9	0.0992678	1.20913	0.296372
Log[Sum(Abundance)+1]	Planctomycetes	Round	2	2	0.452462	1.22723	0.29698
Log[Sum(Abundance)+1]	Lentisphaerae	Genetic line	9	9	0.0981556	1.19559	0.304732
Log[Sum(Abundance)+1]	Spirochaetes	Diet	2	2	0.175139	1.18474	0.309596
Log[Sum(Abundance)+1]	Armatimonadetes	Diet*Genetic line	18	18	0.602108	1.15167	0.31383
Log[Sum(Abundance)+1]	Elusimicrobia	Treatment	1	1	0.00276098	0.991386	0.321531
Log[Sum(Abundance)+1]	Lentisphaerae	Diet*Genetic line*Treatment	18	18	0.187452	1.14163	0.322778
Log[Sum(Abundance)+1]	Lentisphaerae	Diet*Genetic line	18	18	0.186077	1.13326	0.330362
Log[Sum(Abundance)+1]	Gemmatimonadetes	Round	2	2	0.0549181	1.11033	0.333017
Log[Sum(Abundance)+1]	Fibrobacteres	Genetic line*Treatment	9	9	0.317874	1.14232	0.33928
Log[Sum(Abundance)+1]	Crenarchaeota	Diet*Treatment	2	2	0.0666956	1.05044	0.353175
Log[Sum(Abundance)+1]	Fusobacteria	Genetic line*Treatment	9	9	7.95783	1.12135	0.353608
Log[Sum(Abundance)+1]	Elusimicrobia	Diet	2	2	0.00576172	1.03443	0.358769
Log[Sum(Abundance)+1]	[Thermi]	Genetic line	9	9	0.413944	1.11122	0.360673
Log[Sum(Abundance)+1]	Elusimicrobia	Round	2	2	0.00560041	1.00547	0.369122
Log[Sum(Abundance)+1]	Acidobacteria	Diet*Treatment	2	2	0.43393	1.00156	0.370544
Log[Sum(Abundance)+1]	Chlorobi	Treatment	1	1	0.02137	0.794419	0.374661
Log[Sum(Abundance)+1]	Armatimonadetes	Diet*Treatment	2	2	0.0572537	0.9856	0.3764
Log[Sum(Abundance)+1]	TM6	Round	2	2	0.00407765	0.975601	0.380118
Log[Sum(Abundance)+1]	WS3	Round	2	2	0.00407765	0.975601	0.380118
Log[Sum(Abundance)+1]	Nitrospirae	Round	2	2	0.00407765	0.975601	0.380118
Log[Sum(Abundance)+1]	Verrucomicrobia	Diet*Treatment	2	2	2.60772	0.968483	0.382787
Log[Sum(Abundance)+1]	Chlorobi	Genetic line	9	9	0.260217	1.07483	0.386847
Log[Sum(Abundance)+1]	Crenarchaeota	Genetic line*Treatment	9	9	0.303466	1.06211	0.396272
Log[Sum(Abundance)+1]	OD1	Diet*Treatment	2	2	0.0334684	0.932811	0.396454
Log[Sum(Abundance)+1]	Elusimicrobia	Diet*Treatment	2	2	0.00512947	0.92092	0.40112
Log[Sum(Abundance)+1]	Crenarchaeota	Diet*Genetic line*Treatment	18	18	0.605878	1.06027	0.401154
Log[Sum(Abundance)+1]	Crenarchaeota	Genetic line	9	9	0.301077	1.05375	0.402549
Log[Sum(Abundance)+1]	TM7	Treatment	1	1	0.0373403	0.695399	0.406093
Log[Sum(Abundance)+1]	Verrucomicrobia	Diet*Genetic line	18	18	25.2767	1.04306	0.418992
Log[Sum(Abundance)+1]	[Thermi]	Diet	2	2	0.0721724	0.871852	0.42097
Log[Sum(Abundance)+1]	Acidobacteria	Genetic line*Treatment	9	9	1.9999	1.02577	0.423989
Log[Sum(Abundance)+1]	Armatimonadetes	Genetic line	9	9	0.26278	1.00526	0.440131
Log[Sum(Abundance)+1]	OP3	Diet*Treatment	2	2	0.0334601	0.817708	0.444037
Log[Sum(Abundance)+1]	Proteobacteria	Genetic line*Treatment	9	9	4.07042	0.992629	0.450238
Log[Sum(Abundance)+1]	Chlorobi	Round	2	2	0.0431877	0.80274	0.450638
Log[Sum(Abundance)+1]	TM7	Diet*Genetic line	18	18	0.979291	1.0132	0.450867
Log[Sum(Abundance)+1]	Armatimonadetes	Round	2	2	0.0462742	0.796593	0.453378
Log[Sum(Abundance)+1]	Fibrobacteres	Round	2	2	0.049079	0.79367	0.454687
Log[Sum(Abundance)+1]	Acidobacteria	Round	2	2	0.343164	0.792059	0.45541
Log[Sum(Abundance)+1]	[Thermi]	Diet*Genetic line*Treatment	18	18	0.750765	1.00771	0.456852
Log[Sum(Abundance)+1]	Euryarchaeota	Round	2	2	0.127925	0.782569	0.459692
Log[Sum(Abundance)+1]	Gemmatimonadetes	Diet*Genetic line	18	18	0.447264	1.00475	0.460086
Log[Sum(Abundance)+1]	OP3	Diet	2	2	0.0319371	0.780489	0.460636
Log[Sum(Abundance)+1]	Deferribacteres	Diet*Treatment	2	2	0.0867738	0.780103	0.460812
Log[Sum(Abundance)+1]	WPS-2	Round	2	2	0.0129556	0.772186	0.464424
Log[Sum(Abundance)+1]	Lentisphaerae	Round	2	2	0.0140688	0.771145	0.464901
Log[Sum(Abundance)+1]	TM7	Round	2	2	0.0825578	0.768749	0.466002
Log[Sum(Abundance)+1]	Elusimicrobia	Genetic line	9	9	0.0243783	0.972612	0.466513
Log[Sum(Abundance)+1]	Crenarchaeota	Diet	2	2	0.0479182	0.754697	0.472508
Log[Sum(Abundance)+1]	OP3	Genetic line	9	9	0.17764	0.964718	0.473015
Log[Sum(Abundance)+1]	Chlorobi	Diet*Genetic line	18	18	0.475345	0.981706	0.485624
Log[Sum(Abundance)+1]	OP3	Genetic line*Treatment	9	9	0.174225	0.94617	0.488468
Log[Sum(Abundance)+1]	Spirochaetes	Genetic line	9	9	0.628993	0.945527	0.489008
Log[Sum(Abundance)+1]	Elusimicrobia	Genetic line*Treatment	9	9	0.0236894	0.945131	0.489341
Log[Sum(Abundance)+1]	Euryarchaeota	Genetic line*Treatment	9	9	0.688189	0.935543	0.497429
Log[Sum(Abundance)+1]	Chlorobi	Diet	2	2	0.037563	0.698193	0.499616
Log[Sum(Abundance)+1]	Elusimicrobia	Diet*Genetic line*Treatment	18	18	0.0482071	0.961653	0.508274
Log[Sum(Abundance)+1]	Planctomycetes	Genetic line*Treatment	9	9	1.52956	0.921928	0.509019
Log[Sum(Abundance)+1]	GN02	Genetic line	9	9	0.431981	0.91476	0.515168
Log[Sum(Abundance)+1]	[Thermi]	Diet*Genetic line	18	18	0.709402	0.952186	0.519087
Log[Sum(Abundance)+1]	Elusimicrobia	Diet*Genetic line	18	18	0.047512	0.947786	0.524135
Log[Sum(Abundance)+1]	Firmicutes	Round	2	2	1.08689	0.645594	0.526274
Log[Sum(Abundance)+1]	TM7	Diet*Genetic line*Treatment	18	18	0.9092	0.940683	0.532314
Log[Sum(Abundance)+1]	Chloroflexi	Treatment	1	1	0.0283092	0.389222	0.533966
Log[Sum(Abundance)+1]	Spirochaetes	Treatment	1	1	0.0286261	0.387287	0.534982
Log[Sum(Abundance)+1]	Bacteroidetes	Diet*Genetic line	18	18	25.2148	0.927065	0.548085
Log[Sum(Abundance)+1]	Chlorobi	Diet*Genetic line*Treatment	18	18	0.445458	0.919982	0.556329
Log[Sum(Abundance)+1]	Bacteroidetes	Diet*Genetic line*Treatment	18	18	24.7769	0.910965	0.566857
Log[Sum(Abundance)+1]	Verrucomicrobia	Genetic line*Treatment	9	9	10.3388	0.853272	0.569067
Log[Sum(Abundance)+1]	OD1	Treatment	1	1	0.00551967	0.307682	0.580202
Log[Sum(Abundance)+1]	TM7	Genetic line	9	9	0.405221	0.838505	0.582267
Log[Sum(Abundance)+1]	Acidobacteria	Diet*Genetic line	18	18	3.50008	0.897616	0.5825
Log[Sum(Abundance)+1]	Euryarchaeota	Diet*Genetic line*Treatment	18	18	1.30049	0.883959	0.598549
Log[Sum(Abundance)+1]	GN02	Round	2	2	0.0529453	0.504525	0.605146
Log[Sum(Abundance)+1]	Gemmatimonadetes	Genetic line*Treatment	9	9	0.179559	0.806738	0.610898
Log[Sum(Abundance)+1]	OD1	Genetic line*Treatment	9	9	0.129359	0.801205	0.61591
Log[Sum(Abundance)+1]	Deferribacteres	Genetic line*Treatment	9	9	0.391338	0.781811	0.633515
Log[Sum(Abundance)+1]	Tenericutes	Round	2	2	0.86135	0.457272	0.634174
Log[Sum(Abundance)+1]	Tenericutes	Genetic line*Treatment	9	9	6.60757	0.779515	0.635602
Log[Sum(Abundance)+1]	Bacteroidetes	Diet*Treatment	2	2	1.37472	0.454894	0.635672
Log[Sum(Abundance)+1]	Spirochaetes	Diet*Genetic line*Treatment	18	18	1.12918	0.848716	0.639995
Log[Sum(Abundance)+1]	Chlorobi	Genetic line*Treatment	9	9	0.184534	0.762216	0.651337
Log[Sum(Abundance)+1]	OD1	Diet*Genetic line	18	18	0.270417	0.837435	0.653213
Log[Sum(Abundance)+1]	Actinobacteria	Diet*Genetic line*Treatment	18	18	16.762	0.833636	0.657653
Log[Sum(Abundance)+1]	Fusobacteria	Diet*Genetic line*Treatment	18	18	11.6936	0.823878	0.669026
Log[Sum(Abundance)+1]	Acidobacteria	Diet*Genetic line*Treatment	18	18	3.17634	0.81459	0.679803
Log[Sum(Abundance)+1]	Cyanobacteria	Diet*Genetic line	18	18	18.457	0.808455	0.68689
Log[Sum(Abundance)+1]	Actinobacteria	Diet*Genetic line	18	18	16.1951	0.805444	0.690358
Log[Sum(Abundance)+1]	Spirochaetes	Genetic line*Treatment	9	9	0.478369	0.719103	0.690476
Log[Sum(Abundance)+1]	SR1	Diet*Treatment	2	2	0.00425951	0.363073	0.696344
Log[Sum(Abundance)+1]	SR1	Diet	2	2	0.004203	0.358256	0.699685
Log[Sum(Abundance)+1]	Tenericutes	Diet*Genetic line	18	18	13.2757	0.783084	0.715865
Log[Sum(Abundance)+1]	Synergistetes	Round	2	2	0.0155735	0.33397	0.71678
Log[Sum(Abundance)+1]	Planctomycetes	Diet*Genetic line	18	18	2.59264	0.781345	0.717828
Log[Sum(Abundance)+1]	Crenarchaeota	Round	2	2	0.0199049	0.313496	0.731521
Log[Sum(Abundance)+1]	GN02	Diet*Treatment	2	2	0.0317991	0.30302	0.739183
Log[Sum(Abundance)+1]	TM7	Diet*Treatment	2	2	0.0322362	0.300172	0.741279
Log[Sum(Abundance)+1]	Euryarchaeota	Diet*Genetic line	18	18	1.11593	0.758513	0.743277
Log[Sum(Abundance)+1]	Euryarchaeota	Treatment	1	1	0.00849932	0.103988	0.747691
Log[Sum(Abundance)+1]	Fibrobacteres	Diet*Treatment	2	2	0.0179526	0.290316	0.748584
Log[Sum(Abundance)+1]	Chloroflexi	Diet	2	2	0.0404288	0.277927	0.757868
Log[Sum(Abundance)+1]	Synergistetes	Genetic line	9	9	0.134286	0.63994	0.760798
Log[Sum(Abundance)+1]	SR1	Genetic line	9	9	0.0335512	0.635521	0.764617
Log[Sum(Abundance)+1]	SR1	Genetic line*Treatment	9	9	0.0334891	0.634345	0.765631
Log[Sum(Abundance)+1]	SR1	Diet*Genetic line	18	18	0.0770823	0.73004	0.774001
Log[Sum(Abundance)+1]	Crenarchaeota	Diet*Genetic line	18	18	0.415156	0.726509	0.777721
Log[Sum(Abundance)+1]	Euryarchaeota	Genetic line	9	9	0.455842	0.619684	0.778178
Log[Sum(Abundance)+1]	OP3	Round	2	2	0.0102483	0.250451	0.778881
Log[Sum(Abundance)+1]	OD1	Diet*Genetic line*Treatment	18	18	0.233626	0.723498	0.780876
Log[Sum(Abundance)+1]	SR1	Diet*Genetic line*Treatment	18	18	0.0763553	0.723154	0.781235
Log[Sum(Abundance)+1]	WPS-2	Diet*Genetic line	18	18	0.106873	0.707766	0.797088
Log[Sum(Abundance)+1]	WPS-2	Diet*Genetic line*Treatment	18	18	0.106609	0.706017	0.798862
Log[Sum(Abundance)+1]	Verrucomicrobia	Diet*Genetic line*Treatment	18	18	16.8704	0.696166	0.808736
Log[Sum(Abundance)+1]	OD1	Genetic line	9	9	0.0923156	0.571771	0.817778
Log[Sum(Abundance)+1]	Tenericutes	Diet*Genetic line*Treatment	18	18	11.368	0.670556	0.833434
Log[Sum(Abundance)+1]	Synergistetes	Genetic line*Treatment	9	9	0.112466	0.535958	0.845647
Log[Sum(Abundance)+1]	GN02	Treatment	1	1	0.00179799	0.0342667	0.853473
Log[Sum(Abundance)+1]	Planctomycetes	Diet*Genetic line*Treatment	18	18	2.12209	0.639536	0.861282
Log[Sum(Abundance)+1]	OP3	Diet*Genetic line*Treatment	18	18	0.233727	0.634656	0.865441
Log[Sum(Abundance)+1]	Armatimonadetes	Genetic line*Treatment	9	9	0.132783	0.507955	0.866193
Log[Sum(Abundance)+1]	OP3	Diet*Genetic line	18	18	0.233191	0.633199	0.866669
Log[Sum(Abundance)+1]	Cyanobacteria	Diet*Genetic line*Treatment	18	18	14.275	0.625276	0.873256
Log[Sum(Abundance)+1]	[Thermi]	Diet*Treatment	2	2	0.00911492	0.11011	0.895832
Log[Sum(Abundance)+1]	Synergistetes	Diet*Genetic line*Treatment	18	18	0.248423	0.591931	0.899072
Log[Sum(Abundance)+1]	OD1	Round	2	2	0.00298088	0.0830815	0.920332
Log[Sum(Abundance)+1]	Synergistetes	Diet*Genetic line	18	18	0.232749	0.554583	0.924174
Log[Sum(Abundance)+1]	Gemmatimonadetes	Treatment	1	1	0.000160513	0.00649048	0.935932
Log[Sum(Abundance)+1]	Crenarchaeota	Treatment	1	1	0.000204166	0.00643112	0.936225
Log[Sum(Abundance)+1]	Armatimonadetes	Diet*Genetic line*Treatment	18	18	0.267748	0.512131	0.947669
Log[Sum(Abundance)+1]	Spirochaetes	Diet*Genetic line	18	18	0.673087	0.505905	0.950666
Log[Sum(Abundance)+1]	OD1	Diet	2	2	0.00178397	0.0497217	0.951515
Log[Sum(Abundance)+1]	Deferribacteres	Diet*Genetic line	18	18	0.44602	0.445528	0.974076
Log[Sum(Abundance)+1]	[Thermi]	Treatment	1	1	1.98394e-05	0.000479326	0.982572
Log[Sum(Abundance)+1]	GN02	Diet*Genetic line*Treatment	18	18	0.303878	0.321745	0.99603
Log[Sum(Abundance)+1]	Spirochaetes	Round	2	2	0.000301877	0.00204207	0.99796
Log[Sum(Abundance)+1]	WPS-2	Diet*Treatment	2	2	1.00792e-05	0.000600743	0.999399
Log[Sum(Abundance)+1]	WPS-2	Diet	2	2	5.64209e-06	0.000336281	0.999664
Log[Sum(Abundance)+1]	GN02	Genetic line*Treatment	9	9	0.0319762	0.0677126	0.99992
