## Supplemental table 6.1 for "Influence of the lab adopted natural diet and environmental and parental microbiota on life history and metabolic phenotype of *Drosophila melanogaster* larvae"

### Sheet: Sheet1
	Phenotype	Taxa	cor	p	Diet	Treatment	bonferroni p	fdr p
	Triglyceride	[Thermi]	-0.337686	0.0631848	R	NS	1	0.905262
	Triglyceride	Acidobacteria	0.305821	0.0943027	R	NS	1	0.905262
	Triglyceride	Elusimicrobia	-0.244974	0.184096	R	NS	1	0.905262
	Triglyceride	Armatimonadetes	0.221527	0.231043	R	NS	1	0.905262
	Triglyceride	OD1	0.214352	0.24689	R	NS	1	0.905262
	Triglyceride	Synergistetes	0.214352	0.24689	R	NS	1	0.905262
	Triglyceride	Fusobacteria	0.189203	0.308016	R	NS	1	0.965009
	Triglyceride	Deferribacteres	0.163316	0.380024	R	NS	1	0.965009
	Triglyceride	Chlorobi	0.1464	0.431943	R	NS	1	0.965009
	Triglyceride	Actinobacteria	0.133764	0.473131	R	NS	1	0.965009
	Triglyceride	Chloroflexi	0.124797	0.503554	R	NS	1	0.965009
	Triglyceride	Tenericutes	0.10764	0.564368	R	NS	1	0.965009
	Triglyceride	GN02	0.0914999	0.624457	R	NS	1	0.965009
	Triglyceride	Euryarchaeota	0.0867083	0.642786	R	NS	1	0.965009
	Triglyceride	Spirochaetes	0.0821101	0.660571	R	NS	1	0.965009
	Triglyceride	Verrucomicrobia	0.0627234	0.737468	R	NS	1	0.965009
	Triglyceride	Firmicutes	0.0606916	0.745689	R	NS	1	0.965009
	Triglyceride	Bacteroidetes	-0.0280327	0.881006	R	NS	1	0.993279
	Triglyceride	Cyanobacteria	-0.0250429	0.893621	R	NS	1	0.993279
	Triglyceride	Proteobacteria	0.00584736	0.975095	R	NS	1	0.993279
	Triglyceride	TM7	0.00294225	0.987467	R	NS	1	0.993279
	Triglyceride	Planctomycetes	-0.00157783	0.993279	R	NS	1	0.993279
	Protein	[Thermi]	0.337686	0.0631848	R	NS	1	0.968736
	Protein	Acidobacteria	0.212707	0.250621	R	NS	1	0.968736
	Protein	GN02	0.1891	0.308286	R	NS	1	0.968736
	Protein	Deferribacteres	0.163316	0.380024	R	NS	1	0.968736
	Protein	Euryarchaeota	-0.161699	0.384822	R	NS	1	0.968736
	Protein	Armatimonadetes	0.156205	0.401389	R	NS	1	0.968736
	Protein	TM7	-0.140017	0.452499	R	NS	1	0.968736
	Protein	Firmicutes	-0.12965	0.486968	R	NS	1	0.968736
	Protein	Proteobacteria	0.115536	0.535969	R	NS	1	0.968736
	Protein	Actinobacteria	0.104913	0.574335	R	NS	1	0.968736
	Protein	Verrucomicrobia	-0.0968254	0.604342	R	NS	1	0.968736
	Protein	Elusimicrobia	0.0816579	0.66233	R	NS	1	0.968736
	Protein	OD1	-0.0714507	0.70249	R	NS	1	0.968736
	Protein	Synergistetes	-0.0714507	0.70249	R	NS	1	0.968736
	Protein	Fusobacteria	0.0655466	0.726093	R	NS	1	0.968736
	Protein	Cyanobacteria	0.0432193	0.817428	R	NS	1	0.968736
	Protein	Chlorobi	-0.0365999	0.845024	R	NS	1	0.968736
	Protein	Bacteroidetes	-0.0324695	0.862338	R	NS	1	0.968736
	Protein	Spirochaetes	-0.0308346	0.869209	R	NS	1	0.968736
	Protein	Tenericutes	-0.0184942	0.921338	R	NS	1	0.968736
	Protein	Planctomycetes	0.00788915	0.966403	R	NS	1	0.968736
	Protein	Chloroflexi	-0.00734099	0.968736	R	NS	1	0.968736
	Glucose	Euryarchaeota	0.381985	0.0339583	R	NS	0.747083	0.747083
	Glucose	Planctomycetes	0.252453	0.17064	R	NS	1	1
	Glucose	Spirochaetes	0.214456	0.246654	R	NS	1	1
	Glucose	OD1	0.173523	0.350541	R	NS	1	1
	Glucose	Synergistetes	0.173523	0.350541	R	NS	1	1
	Glucose	TM7	0.169093	0.363164	R	NS	1	1
	Glucose	Deferribacteres	-0.163316	0.380024	R	NS	1	1
	Glucose	Armatimonadetes	-0.150525	0.418936	R	NS	1	1
	Glucose	Firmicutes	0.145378	0.4352	R	NS	1	1
	Glucose	Elusimicrobia	0.102072	0.584797	R	NS	1	1
	Glucose	Fusobacteria	0.0876433	0.639192	R	NS	1	1
	Glucose	Proteobacteria	-0.0828713	0.657614	R	NS	1	1
	Glucose	Cyanobacteria	0.079168	0.672047	R	NS	1	1
	Glucose	Actinobacteria	-0.0677898	0.717095	R	NS	1	1
	Glucose	Verrucomicrobia	0.0627234	0.737468	R	NS	1	1
	Glucose	GN02	0.0548999	0.76927	R	NS	1	1
	Glucose	[Thermi]	-0.044046	0.813996	R	NS	1	1
	Glucose	Tenericutes	-0.0255593	0.89144	R	NS	1	1
	Glucose	Chloroflexi	0.022023	0.906389	R	NS	1	1
	Glucose	Bacteroidetes	0.0153272	0.934777	R	NS	1	1
	Glucose	Acidobacteria	0.00398069	0.983044	R	NS	1	1
	Glucose	Chlorobi	0	1	R	NS	1	1
	Weight	Euryarchaeota	-0.373852	0.0418376	R	NS	0.920428	0.468599
	Weight	Tenericutes	-0.361564	0.0496217	R	NS	1	0.468599
	Weight	Firmicutes	-0.287462	0.123484	R	NS	1	0.468599
	Weight	Actinobacteria	-0.274872	0.141548	R	NS	1	0.468599
	Weight	GN02	-0.243933	0.193934	R	NS	1	0.468599
	Weight	Planctomycetes	-0.238616	0.204135	R	NS	1	0.468599
	Weight	Chlorobi	-0.237514	0.206296	R	NS	1	0.468599
	Weight	OD1	-0.236022	0.209244	R	NS	1	0.468599
	Weight	Synergistetes	-0.236022	0.209244	R	NS	1	0.468599
	Weight	Verrucomicrobia	-0.231162	0.219051	R	NS	1	0.468599
	Weight	Chloroflexi	-0.223889	0.2343	R	NS	1	0.468599
	Weight	Proteobacteria	0.204472	0.278429	R	NS	1	0.510454
	Weight	Bacteroidetes	-0.192055	0.309279	R	NS	1	0.523395
	Weight	Fusobacteria	-0.181985	0.335805	R	NS	1	0.527693
	Weight	Spirochaetes	-0.164163	0.386022	R	NS	1	0.566165
	Weight	Elusimicrobia	-0.139468	0.462315	R	NS	1	0.635683
	Weight	Armatimonadetes	0.117793	0.535304	R	NS	1	0.692746
	Weight	Deferribacteres	0.0965545	0.611756	R	NS	1	0.747702
	Weight	Cyanobacteria	-0.0844475	0.657275	R	NS	1	0.761056
	Weight	TM7	0.0474507	0.803365	R	NS	1	0.883701
	Weight	[Thermi]	-0.0154406	0.935456	R	NS	1	0.980001
	Weight	Acidobacteria	0.000376593	0.998424	R	NS	1	0.998424
	Development	Armatimonadetes	0.379633	0.0351671	R	NS	0.773676	0.418217
	Development	OD1	-0.308317	0.0915102	R	NS	1	0.418217
	Development	Synergistetes	-0.308317	0.0915102	R	NS	1	0.418217
	Development	Fusobacteria	0.294996	0.107167	R	NS	1	0.418217
	Development	Deferribacteres	0.287054	0.117412	R	NS	1	0.418217
	Development	Elusimicrobia	0.287054	0.117412	R	NS	1	0.418217
	Development	Actinobacteria	0.258582	0.160146	R	NS	1	0.418217
	Development	TM7	0.255983	0.164539	R	NS	1	0.418217
	Development	Acidobacteria	0.252197	0.171089	R	NS	1	0.418217
	Development	Verrucomicrobia	0.240922	0.191687	R	NS	1	0.421712
	Development	Spirochaetes	0.200999	0.278258	R	NS	1	0.556516
	Development	Firmicutes	-0.190065	0.305777	R	NS	1	0.560591
	Development	Bacteroidetes	0.165947	0.372291	R	NS	1	0.607778
	Development	Proteobacteria	0.145962	0.433338	R	NS	1	0.607778
	Development	Chloroflexi	-0.145278	0.435518	R	NS	1	0.607778
	Development	Euryarchaeota	-0.14325	0.44202	R	NS	1	0.607778
	Development	Planctomycetes	0.129009	0.489141	R	NS	1	0.633006
	Development	GN02	0.114365	0.540137	R	NS	1	0.660168
	Development	Cyanobacteria	0.0641586	0.731678	R	NS	1	0.835946
	Development	Chlorobi	0.0571825	0.759951	R	NS	1	0.835946
	Development	[Thermi]	0.0458773	0.806405	R	NS	1	0.844806
	Development	Tenericutes	-0.016774	0.928635	R	NS	1	0.928635
	Total	OD1	0.235122	0.20293	R	NS	1	0.977919
	Total	Synergistetes	0.235122	0.20293	R	NS	1	0.977919
	Total	Firmicutes	0.164378	0.37689	R	NS	1	0.977919
	Total	Deferribacteres	-0.163563	0.379293	R	NS	1	0.977919
	Total	Armatimonadetes	-0.161183	0.386363	R	NS	1	0.977919
	Total	Actinobacteria	0.153162	0.410737	R	NS	1	0.977919
	Total	Chloroflexi	0.110282	0.554791	R	NS	1	0.977919
	Total	Euryarchaeota	0.0921205	0.622099	R	NS	1	0.977919
	Total	TM7	0.0920414	0.622399	R	NS	1	0.977919
	Total	Acidobacteria	0.0799079	0.669154	R	NS	1	0.977919
	Total	Proteobacteria	-0.0686592	0.713617	R	NS	1	0.977919
	Total	Elusimicrobia	-0.0613363	0.743077	R	NS	1	0.977919
	Total	Spirochaetes	0.0575989	0.758254	R	NS	1	0.977919
	Total	Tenericutes	-0.0549422	0.769097	R	NS	1	0.977919
	Total	GN02	0.0427647	0.819317	R	NS	1	0.977919
	Total	Cyanobacteria	0.0380259	0.839063	R	NS	1	0.977919
	Total	[Thermi]	0.0367606	0.844352	R	NS	1	0.977919
	Total	Bacteroidetes	0.0307009	0.869771	R	NS	1	0.977919
	Total	Fusobacteria	-0.022875	0.902785	R	NS	1	0.977919
	Total	Chlorobi	0.0122185	0.947986	R	NS	1	0.977919
	Total	Planctomycetes	0.0118517	0.949545	R	NS	1	0.977919
	Total	Verrucomicrobia	-0.00518405	0.977919	R	NS	1	0.977919
	Triglyceride	Verrucomicrobia	0.553665	0.00150365	PR	NS	0.0270657	0.0270657
	Triglyceride	Actinobacteria	0.452885	0.0119671	PR	NS	0.215409	0.107704
	Triglyceride	Bacteroidetes	0.421557	0.0203316	PR	NS	0.365969	0.12199
	Triglyceride	Proteobacteria	-0.373081	0.0422954	PR	NS	0.761318	0.18854
	Triglyceride	Cyanobacteria	0.357588	0.0523724	PR	NS	0.942702	0.18854
	Triglyceride	Firmicutes	0.335706	0.0697313	PR	NS	1	0.196388
	Triglyceride	Acidobacteria	0.328457	0.0763733	PR	NS	1	0.196388
	Triglyceride	Chlorobi	0.311086	0.0942691	PR	NS	1	0.212106
	Triglyceride	Tenericutes	0.26677	0.154143	PR	NS	1	0.308286
	Triglyceride	[Thermi]	0.246723	0.188724	PR	NS	1	0.337661
	Triglyceride	Chloroflexi	0.237487	0.206348	PR	NS	1	0.337661
	Triglyceride	Planctomycetes	0.163423	0.388196	PR	NS	1	0.582294
	Triglyceride	Euryarchaeota	0.139452	0.462365	PR	NS	1	0.640198
	Triglyceride	Fusobacteria	0.101603	0.593174	PR	NS	1	0.762653
	Triglyceride	Spirochaetes	-0.0793035	0.676998	PR	NS	1	0.812397
	Triglyceride	TM7	-0.0536354	0.778332	PR	NS	1	0.855504
	Triglyceride	GN02	0.0463167	0.807976	PR	NS	1	0.855504
	Triglyceride	Crenarchaeota	-0.0154389	0.935463	PR	NS	1	0.935463
	Protein	Tenericutes	0.481184	0.0071036	PR	NS	0.127865	0.127865
	Protein	Actinobacteria	0.397193	0.0297518	PR	NS	0.535532	0.18202
	Protein	Fusobacteria	0.395901	0.0303367	PR	NS	0.54606	0.18202
	Protein	Bacteroidetes	0.316001	0.0889119	PR	NS	1	0.361294
	Protein	Chlorobi	0.289631	0.120553	PR	NS	1	0.361294
	Protein	Proteobacteria	-0.278309	0.136437	PR	NS	1	0.361294
	Protein	Euryarchaeota	0.268177	0.1519	PR	NS	1	0.361294
	Protein	[Thermi]	0.246723	0.188724	PR	NS	1	0.361294
	Protein	Cyanobacteria	0.239208	0.202982	PR	NS	1	0.361294
	Protein	Spirochaetes	0.226581	0.228574	PR	NS	1	0.361294
	Protein	Verrucomicrobia	0.218985	0.244974	PR	NS	1	0.361294
	Protein	Firmicutes	0.213348	0.257636	PR	NS	1	0.361294
	Protein	Planctomycetes	0.210492	0.264213	PR	NS	1	0.361294
	Protein	Acidobacteria	0.203402	0.281007	PR	NS	1	0.361294
	Protein	Crenarchaeota	0.154389	0.415305	PR	NS	1	0.477608
	Protein	TM7	0.139452	0.462365	PR	NS	1	0.477608
	Protein	GN02	-0.13895	0.463994	PR	NS	1	0.477608
	Protein	Chloroflexi	0.13479	0.477608	PR	NS	1	0.477608
	Glucose	Actinobacteria	-0.233597	0.222623	PR	NS	1	0.808153
	Glucose	GN02	0.22771	0.234833	PR	NS	1	0.808153
	Glucose	Bacteroidetes	-0.201455	0.294666	PR	NS	1	0.808153
	Glucose	Firmicutes	0.158621	0.411164	PR	NS	1	0.808153
	Glucose	Euryarchaeota	0.158114	0.41268	PR	NS	1	0.808153
	Glucose	Acidobacteria	0.141389	0.464413	PR	NS	1	0.808153
	Glucose	Verrucomicrobia	-0.136283	0.480859	PR	NS	1	0.808153
	Glucose	Spirochaetes	0.119523	0.536867	PR	NS	1	0.808153
	Glucose	[Thermi]	-0.112938	0.559684	PR	NS	1	0.808153
	Glucose	Tenericutes	0.107497	0.578869	PR	NS	1	0.808153
	Glucose	TM7	-0.0903508	0.641139	PR	NS	1	0.808153
	Glucose	Planctomycetes	0.0834076	0.667082	PR	NS	1	0.808153
	Glucose	Crenarchaeota	-0.081325	0.674938	PR	NS	1	0.808153
	Glucose	Proteobacteria	-0.0758621	0.695706	PR	NS	1	0.808153
	Glucose	Chloroflexi	0.06506	0.737397	PR	NS	1	0.808153
	Glucose	Cyanobacteria	-0.0591279	0.760615	PR	NS	1	0.808153
	Glucose	Fusobacteria	-0.0153114	0.937166	PR	NS	1	0.937166
	Weight	Actinobacteria	-0.588773	0.000620056	PR	NS	0.011161	0.011161
	Weight	Verrucomicrobia	-0.51916	0.00328454	PR	NS	0.0591217	0.0225339
	Weight	Bacteroidetes	-0.512861	0.00375564	PR	NS	0.0676016	0.0225339
	Weight	Cyanobacteria	-0.492434	0.00570314	PR	NS	0.102656	0.0256641
	Weight	Tenericutes	-0.470657	0.00866792	PR	NS	0.156023	0.0312045
	Weight	Proteobacteria	0.336596	0.0689479	PR	NS	1	0.206844
	Weight	Fusobacteria	-0.320734	0.0839746	PR	NS	1	0.212106
	Weight	Chlorobi	-0.311086	0.0942691	PR	NS	1	0.212106
	Weight	Acidobacteria	-0.287777	0.123056	PR	NS	1	0.246113
	Weight	[Thermi]	-0.268177	0.1519	PR	NS	1	0.261826
	Weight	Chloroflexi	-0.263161	0.160005	PR	NS	1	0.261826
	Weight	Euryarchaeota	-0.246723	0.188724	PR	NS	1	0.283086
	Weight	Firmicutes	-0.195106	0.30151	PR	NS	1	0.417475
	Weight	TM7	-0.117998	0.53459	PR	NS	1	0.68733
	Weight	Planctomycetes	-0.0835943	0.660531	PR	NS	1	0.792638
	Weight	GN02	0.0617557	0.745797	PR	NS	1	0.811298
	Weight	Spirochaetes	-0.0566453	0.766226	PR	NS	1	0.811298
	Weight	Crenarchaeota	0.0154389	0.935463	PR	NS	1	0.935463
	Development	Cyanobacteria	-0.320735	0.083974	PR	NS	1	0.905727
	Development	Crenarchaeota	-0.258124	0.168452	PR	NS	1	0.905727
	Development	TM7	0.20652	0.273539	PR	NS	1	0.905727
	Development	GN02	-0.195548	0.300393	PR	NS	1	0.905727
	Development	Spirochaetes	-0.189411	0.316114	PR	NS	1	0.905727
	Development	Chloroflexi	-0.175602	0.353313	PR	NS	1	0.905727
	Development	Chlorobi	-0.163042	0.389318	PR	NS	1	0.905727
	Development	Proteobacteria	0.140664	0.458447	PR	NS	1	0.905727
	Development	Tenericutes	-0.126033	0.506925	PR	NS	1	0.905727
	Development	Firmicutes	-0.091747	0.629674	PR	NS	1	0.905727
	Development	Actinobacteria	-0.0839693	0.659099	PR	NS	1	0.905727
	Development	[Thermi]	-0.0652169	0.732054	PR	NS	1	0.905727
	Development	Euryarchaeota	-0.0652169	0.732054	PR	NS	1	0.905727
	Development	Bacteroidetes	-0.05393	0.777145	PR	NS	1	0.905727
	Development	Fusobacteria	-0.0500235	0.792927	PR	NS	1	0.905727
	Development	Acidobacteria	-0.0458005	0.810077	PR	NS	1	0.905727
	Development	Verrucomicrobia	0.0347349	0.855409	PR	NS	1	0.905727
	Development	Planctomycetes	0.0154527	0.935405	PR	NS	1	0.935405
	Total	Cyanobacteria	-0.427744	0.0183792	PR	NS	0.330825	0.330825
	Total	GN02	0.370781	0.0436845	PR	NS	0.786322	0.393161
	Total	Crenarchaeota	-0.339883	0.0661134	PR	NS	1	0.39668
	Total	Chlorobi	-0.289825	0.120294	PR	NS	1	0.466716
	Total	Tenericutes	-0.283026	0.129643	PR	NS	1	0.466716
	Total	Fusobacteria	-0.205095	0.276937	PR	NS	1	0.76191
	Total	TM7	-0.182482	0.334463	PR	NS	1	0.76191
	Total	Proteobacteria	0.168299	0.373998	PR	NS	1	0.76191
	Total	Actinobacteria	-0.138988	0.463871	PR	NS	1	0.76191
	Total	Acidobacteria	0.138708	0.464782	PR	NS	1	0.76191
	Total	Verrucomicrobia	-0.138452	0.465612	PR	NS	1	0.76191
	Total	[Thermi]	0.118077	0.534315	PR	NS	1	0.801473
	Total	Chloroflexi	0.0963429	0.612541	PR	NS	1	0.848133
	Total	Bacteroidetes	-0.0631755	0.74015	PR	NS	1	0.85259
	Total	Spirochaetes	-0.0510149	0.788914	PR	NS	1	0.85259
	Total	Firmicutes	0.0500891	0.792661	PR	NS	1	0.85259
	Total	Euryarchaeota	0.042937	0.821756	PR	NS	1	0.85259
	Total	Planctomycetes	-0.0354194	0.85259	PR	NS	1	0.85259
	Triglyceride	Acidobacteria	0.509535	0.00663221	PA	NS	0.139276	0.0692315
	Triglyceride	Firmicutes	0.502442	0.00756649	PA	NS	0.158896	0.0692315
	Triglyceride	Proteobacteria	-0.487559	0.00989021	PA	NS	0.207694	0.0692315
	Triglyceride	Crenarchaeota	-0.381293	0.0497202	PA	NS	1	0.261031
	Triglyceride	TM6	-0.327327	0.0955874	PA	NS	1	0.307834
	Triglyceride	WS3	-0.327327	0.0955874	PA	NS	1	0.307834
	Triglyceride	Chloroflexi	-0.312779	0.112174	PA	NS	1	0.307834
	Triglyceride	Fusobacteria	0.308633	0.11727	PA	NS	1	0.307834
	Triglyceride	Actinobacteria	0.239034	0.229833	PA	NS	1	0.536277
	Triglyceride	Euryarchaeota	0.201593	0.31329	PA	NS	1	0.643441
	Triglyceride	Bacteroidetes	0.19212	0.33704	PA	NS	1	0.643441
	Triglyceride	[Thermi]	0.16665	0.406087	PA	NS	1	0.710653
	Triglyceride	Gemmatimonadetes	-0.152753	0.446867	PA	NS	1	0.720047
	Triglyceride	Tenericutes	0.134035	0.505074	PA	NS	1	0.720047
	Triglyceride	Verrucomicrobia	0.112358	0.576862	PA	NS	1	0.720047
	Triglyceride	Spirochaetes	0.111347	0.580316	PA	NS	1	0.720047
	Triglyceride	Deferribacteres	0.100716	0.617183	PA	NS	1	0.720047
	Triglyceride	TM7	0.100716	0.617183	PA	NS	1	0.720047
	Triglyceride	Fibrobacteres	-0.0605228	0.764269	PA	NS	1	0.844719
	Triglyceride	Cyanobacteria	-0.0135075	0.946686	PA	NS	1	0.962443
	Triglyceride	Planctomycetes	-0.00951206	0.962443	PA	NS	1	0.962443
	Protein	Planctomycetes	-0.355863	0.0684879	PA	NS	1	0.659288
	Protein	Gemmatimonadetes	-0.340196	0.082514	PA	NS	1	0.659288
	Protein	TM6	-0.302148	0.125579	PA	NS	1	0.659288
	Protein	WS3	-0.302148	0.125579	PA	NS	1	0.659288
	Protein	Chloroflexi	-0.238361	0.231187	PA	NS	1	0.932014
	Protein	Euryarchaeota	-0.221753	0.26629	PA	NS	1	0.932014
	Protein	Spirochaetes	-0.190801	0.340431	PA	NS	1	0.978568
	Protein	Acidobacteria	0.145784	0.468109	PA	NS	1	0.978568
	Protein	Tenericutes	-0.131485	0.513282	PA	NS	1	0.978568
	Protein	Fibrobacteres	-0.121046	0.547556	PA	NS	1	0.978568
	Protein	Verrucomicrobia	-0.100078	0.619425	PA	NS	1	0.978568
	Protein	Deferribacteres	-0.075537	0.708059	PA	NS	1	0.978568
	Protein	TM7	-0.075537	0.708059	PA	NS	1	0.978568
	Protein	Cyanobacteria	-0.0580209	0.773759	PA	NS	1	0.978568
	Protein	Crenarchaeota	-0.0544705	0.78728	PA	NS	1	0.978568
	Protein	Firmicutes	0.0500611	0.804157	PA	NS	1	0.978568
	Protein	Bacteroidetes	-0.041234	0.838192	PA	NS	1	0.978568
	Protein	Fusobacteria	0.0410842	0.838772	PA	NS	1	0.978568
	Protein	Actinobacteria	0.0122268	0.951735	PA	NS	1	0.979503
	Protein	[Thermi]	0.00537582	0.978769	PA	NS	1	0.979503
	Protein	Proteobacteria	-0.00519005	0.979503	PA	NS	1	0.979503
	Glucose	Planctomycetes	-0.562279	0.00343866	PA	NS	0.0722118	0.0722118
	Glucose	Euryarchaeota	-0.447799	0.0247859	PA	NS	0.520504	0.260252
	Glucose	Deferribacteres	-0.339683	0.0966568	PA	NS	1	0.325189
	Glucose	TM7	-0.339683	0.0966568	PA	NS	1	0.325189
	Glucose	Actinobacteria	-0.334682	0.101988	PA	NS	1	0.325189
	Glucose	TM6	-0.311376	0.12974	PA	NS	1	0.325189
	Glucose	WS3	-0.311376	0.12974	PA	NS	1	0.325189
	Glucose	Gemmatimonadetes	-0.300564	0.144322	PA	NS	1	0.325189
	Glucose	Spirochaetes	-0.286251	0.165377	PA	NS	1	0.325189
	Glucose	Chloroflexi	-0.284207	0.168552	PA	NS	1	0.325189
	Glucose	[Thermi]	-0.283069	0.170337	PA	NS	1	0.325189
	Glucose	Tenericutes	-0.237135	0.253726	PA	NS	1	0.443571
	Glucose	Acidobacteria	-0.22727	0.274592	PA	NS	1	0.443571
	Glucose	Fibrobacteres	-0.170697	0.414612	PA	NS	1	0.553649
	Glucose	Verrucomicrobia	-0.170636	0.414783	PA	NS	1	0.553649
	Glucose	Proteobacteria	0.168109	0.421828	PA	NS	1	0.553649
	Glucose	Cyanobacteria	-0.141312	0.500452	PA	NS	1	0.605227
	Glucose	Firmicutes	-0.135385	0.518766	PA	NS	1	0.605227
	Glucose	Bacteroidetes	-0.113934	0.587629	PA	NS	1	0.649485
	Glucose	Crenarchaeota	-0.0613396	0.770845	PA	NS	1	0.809387
	Glucose	Fusobacteria	-0.0504157	0.810854	PA	NS	1	0.810854
	Weight	Firmicutes	-0.572134	0.00433605	PA	NS	0.0910571	0.0907473
	Weight	Proteobacteria	0.534223	0.0086426	PA	NS	0.181495	0.0907473
	Weight	Acidobacteria	-0.48899	0.0178912	PA	NS	0.375715	0.125238
	Weight	Actinobacteria	-0.347439	0.104289	PA	NS	1	0.547518
	Weight	Fusobacteria	-0.304718	0.157431	PA	NS	1	0.576555
	Weight	Bacteroidetes	-0.295674	0.170755	PA	NS	1	0.576555
	Weight	Tenericutes	-0.257793	0.234995	PA	NS	1	0.576555
	Weight	Spirochaetes	-0.25162	0.246789	PA	NS	1	0.576555
	Weight	Verrucomicrobia	-0.239747	0.270534	PA	NS	1	0.576555
	Weight	TM6	0.224989	0.302005	PA	NS	1	0.576555
	Weight	WS3	0.224989	0.302005	PA	NS	1	0.576555
	Weight	Euryarchaeota	-0.212174	0.331085	PA	NS	1	0.579399
	Weight	[Thermi]	-0.192847	0.377991	PA	NS	1	0.610601
	Weight	Fibrobacteres	-0.175162	0.424052	PA	NS	1	0.627366
	Weight	Chloroflexi	0.166339	0.448118	PA	NS	1	0.627366
	Weight	Crenarchaeota	0.139573	0.525324	PA	NS	1	0.689488
	Weight	Deferribacteres	-0.0964237	0.661629	PA	NS	1	0.7719
	Weight	TM7	-0.0964237	0.661629	PA	NS	1	0.7719
	Weight	Cyanobacteria	-0.0720509	0.743896	PA	NS	1	0.8222
	Weight	Planctomycetes	-0.0582609	0.79174	PA	NS	1	0.831327
	Weight	Gemmatimonadetes	-0.0379962	0.863341	PA	NS	1	0.863341
	Development	Cyanobacteria	0.563493	0.0022084	PA	NS	0.0463765	0.0463765
	Development	Bacteroidetes	0.479021	0.0114736	PA	NS	0.240945	0.120473
	Development	Chloroflexi	0.418563	0.0297889	PA	NS	0.625568	0.208523
	Development	Verrucomicrobia	0.346469	0.0766572	PA	NS	1	0.40245
	Development	Actinobacteria	0.325364	0.0977105	PA	NS	1	0.410384
	Development	Crenarchaeota	0.245793	0.216529	PA	NS	1	0.693685
	Development	Tenericutes	0.232834	0.242508	PA	NS	1	0.693685
	Development	Firmicutes	-0.205694	0.303338	PA	NS	1	0.693685
	Development	Fusobacteria	0.181872	0.363919	PA	NS	1	0.693685
	Development	Fibrobacteres	0.166897	0.405384	PA	NS	1	0.693685
	Development	[Thermi]	0.153634	0.444219	PA	NS	1	0.693685
	Development	TM6	0.151491	0.450675	PA	NS	1	0.693685
	Development	WS3	0.151491	0.450675	PA	NS	1	0.693685
	Development	Proteobacteria	0.147559	0.462648	PA	NS	1	0.693685
	Development	Acidobacteria	0.136428	0.497429	PA	NS	1	0.693685
	Development	Gemmatimonadetes	0.126803	0.528522	PA	NS	1	0.693685
	Development	Planctomycetes	0.0920166	0.648046	PA	NS	1	0.694217
	Development	Spirochaetes	0.0886501	0.660147	PA	NS	1	0.694217
	Development	Deferribacteres	0.0883696	0.661159	PA	NS	1	0.694217
	Development	TM7	0.0883696	0.661159	PA	NS	1	0.694217
	Development	Euryarchaeota	0.00471682	0.981371	PA	NS	1	0.981371
	Total	Acidobacteria	-0.524085	0.00501669	PA	NS	0.105351	0.105351
	Total	Fusobacteria	-0.416537	0.0306729	PA	NS	0.64413	0.322065
	Total	Tenericutes	-0.266901	0.178368	PA	NS	1	0.770029
	Total	Cyanobacteria	-0.256502	0.196533	PA	NS	1	0.770029
	Total	TM6	-0.214546	0.282537	PA	NS	1	0.770029
	Total	WS3	-0.214546	0.282537	PA	NS	1	0.770029
	Total	Bacteroidetes	-0.211115	0.290489	PA	NS	1	0.770029
	Total	Actinobacteria	-0.209897	0.293344	PA	NS	1	0.770029
	Total	Crenarchaeota	-0.191114	0.339624	PA	NS	1	0.792456
	Total	Verrucomicrobia	-0.123558	0.539211	PA	NS	1	0.862843
	Total	Planctomycetes	-0.119192	0.553749	PA	NS	1	0.862843
	Total	[Thermi]	-0.117211	0.560406	PA	NS	1	0.862843
	Total	Chloroflexi	-0.116388	0.563182	PA	NS	1	0.862843
	Total	Deferribacteres	-0.100963	0.616317	PA	NS	1	0.862843
	Total	TM7	-0.100963	0.616317	PA	NS	1	0.862843
	Total	Spirochaetes	0.0813311	0.686742	PA	NS	1	0.901348
	Total	Proteobacteria	0.0182097	0.928168	PA	NS	1	1
	Total	Firmicutes	0.00826196	0.967376	PA	NS	1	1
	Total	Gemmatimonadetes	-0.00701131	0.972312	PA	NS	1	1
	Total	Euryarchaeota	0.005389	0.978717	PA	NS	1	1
	Total	Fibrobacteres	0	1	PA	NS	1	1
	Triglyceride	Acidobacteria	0.570196	0.00100306	R	S	0.0250766	0.0250766
	Triglyceride	Spirochaetes	0.31112	0.0942306	R	S	1	0.643724
	Triglyceride	TM7	0.298341	0.109297	R	S	1	0.643724
	Triglyceride	OP3	0.277931	0.136992	R	S	1	0.643724
	Triglyceride	Euryarchaeota	0.24705	0.188119	R	S	1	0.643724
	Triglyceride	Firmicutes	-0.226054	0.229688	R	S	1	0.643724
	Triglyceride	Armatimonadetes	-0.225294	0.2313	R	S	1	0.643724
	Triglyceride	Cyanobacteria	0.223385	0.235382	R	S	1	0.643724
	Triglyceride	Planctomycetes	0.214947	0.254002	R	S	1	0.643724
	Triglyceride	Proteobacteria	0.211592	0.261667	R	S	1	0.643724
	Triglyceride	Chlorobi	0.185288	0.326957	R	S	1	0.643724
	Triglyceride	Crenarchaeota	0.182381	0.334737	R	S	1	0.643724
	Triglyceride	Gemmatimonadetes	0.182381	0.334737	R	S	1	0.643724
	Triglyceride	Chloroflexi	0.143731	0.448603	R	S	1	0.801077
	Triglyceride	GN02	0.103905	0.584783	R	S	1	0.906504
	Triglyceride	SR1	-0.0965545	0.611756	R	S	1	0.906504
	Triglyceride	Tenericutes	-0.0923901	0.627265	R	S	1	0.906504
	Triglyceride	Fusobacteria	-0.0856535	0.652683	R	S	1	0.906504
	Triglyceride	Actinobacteria	0.061095	0.748429	R	S	1	0.94162
	Triglyceride	WPS-2	-0.0536414	0.778308	R	S	1	0.94162
	Triglyceride	Bacteroidetes	-0.0380507	0.841771	R	S	1	0.94162
	Triglyceride	Deferribacteres	-0.0376593	0.843379	R	S	1	0.94162
	Triglyceride	[Thermi]	-0.0320964	0.86629	R	S	1	0.94162
	Triglyceride	Verrucomicrobia	-0.0172992	0.927706	R	S	1	0.96636
	Triglyceride	Fibrobacteres	0	1	R	S	1	1
	Protein	[Thermi]	-0.404415	0.0266496	R	S	0.66624	0.66624
	Protein	Spirochaetes	-0.31112	0.0942306	R	S	1	0.720332
	Protein	SR1	-0.289664	0.12051	R	S	1	0.720332
	Protein	Actinobacteria	-0.274316	0.142388	R	S	1	0.720332
	Protein	TM7	-0.268507	0.151377	R	S	1	0.720332
	Protein	Bacteroidetes	-0.23587	0.209546	R	S	1	0.720332
	Protein	Chloroflexi	-0.221257	0.239989	R	S	1	0.720332
	Protein	Fibrobacteres	0.218256	0.246589	R	S	1	0.720332
	Protein	Verrucomicrobia	-0.212613	0.259319	R	S	1	0.720332
	Protein	Crenarchaeota	0.182381	0.334737	R	S	1	0.760765
	Protein	Gemmatimonadetes	0.182381	0.334737	R	S	1	0.760765
	Protein	GN02	0.147113	0.437886	R	S	1	0.791227
	Protein	Cyanobacteria	-0.135189	0.476292	R	S	1	0.791227
	Protein	Planctomycetes	0.121215	0.523428	R	S	1	0.791227
	Protein	Armatimonadetes	0.118011	0.534544	R	S	1	0.791227
	Protein	WPS-2	-0.118011	0.534544	R	S	1	0.791227
	Protein	Deferribacteres	-0.116367	0.540291	R	S	1	0.791227
	Protein	OP3	0.108084	0.569684	R	S	1	0.791227
	Protein	Euryarchaeota	0.0772032	0.685112	R	S	1	0.849182
	Protein	Firmicutes	-0.0627434	0.741867	R	S	1	0.849182
	Protein	Chlorobi	-0.0617625	0.745769	R	S	1	0.849182
	Protein	Proteobacteria	0.0536211	0.77839	R	S	1	0.849182
	Protein	Acidobacteria	-0.0529126	0.781247	R	S	1	0.849182
	Protein	Fusobacteria	0.0344237	0.856691	R	S	1	0.892387
	Protein	Tenericutes	-0.023894	0.900263	R	S	1	0.900263
	Glucose	Deferribacteres	-0.373531	0.0459388	R	S	1	0.854242
	Glucose	TM7	0.29374	0.121958	R	S	1	0.854242
	Glucose	Chlorobi	0.276539	0.146447	R	S	1	0.854242
	Glucose	Actinobacteria	-0.254436	0.182876	R	S	1	0.854242
	Glucose	Armatimonadetes	-0.248495	0.193661	R	S	1	0.854242
	Glucose	Spirochaetes	0.225905	0.238665	R	S	1	0.854242
	Glucose	Firmicutes	-0.224905	0.240806	R	S	1	0.854242
	Glucose	Proteobacteria	0.210371	0.273357	R	S	1	0.854242
	Glucose	OP3	0.178937	0.353021	R	S	1	0.885897
	Glucose	[Thermi]	0.175955	0.361234	R	S	1	0.885897
	Glucose	Fibrobacteres	0.155652	0.420085	R	S	1	0.885897
	Glucose	Acidobacteria	0.153956	0.425231	R	S	1	0.885897
	Glucose	Verrucomicrobia	0.0923459	0.633759	R	S	1	1
	Glucose	Crenarchaeota	0.0903619	0.641098	R	S	1	1
	Glucose	Gemmatimonadetes	0.0903619	0.641098	R	S	1	1
	Glucose	GN02	0.0885706	0.647753	R	S	1	1
	Glucose	WPS-2	-0.0677714	0.726858	R	S	1	1
	Glucose	Bacteroidetes	-0.0618379	0.749981	R	S	1	1
	Glucose	Fusobacteria	-0.0478216	0.805419	R	S	1	1
	Glucose	Chloroflexi	-0.0295907	0.878892	R	S	1	1
	Glucose	SR1	0.0225905	0.907401	R	S	1	1
	Glucose	Cyanobacteria	-0.0172605	0.929186	R	S	1	1
	Glucose	Planctomycetes	0.0129317	0.946917	R	S	1	1
	Glucose	Tenericutes	-0.0017452	0.992831	R	S	1	1
	Glucose	Euryarchaeota	0	1	R	S	1	1
	Weight	Acidobacteria	-0.548532	0.00206312	R	S	0.0495149	0.0495149
	Weight	TM7	-0.374463	0.0453567	R	S	1	0.375634
	Weight	Proteobacteria	-0.366548	0.0504921	R	S	1	0.375634
	Weight	Firmicutes	0.313093	0.0981743	R	S	1	0.375634
	Weight	Crenarchaeota	-0.293676	0.122044	R	S	1	0.375634
	Weight	Gemmatimonadetes	-0.293676	0.122044	R	S	1	0.375634
	Weight	Chloroflexi	-0.288416	0.129191	R	S	1	0.375634
	Weight	Armatimonadetes	0.271086	0.154903	R	S	1	0.375634
	Weight	Spirochaetes	-0.271086	0.154903	R	S	1	0.375634
	Weight	[Thermi]	-0.260272	0.172696	R	S	1	0.375634
	Weight	Fibrobacteres	-0.250397	0.190162	R	S	1	0.375634
	Weight	SR1	0.248495	0.193661	R	S	1	0.375634
	Weight	GN02	0.243289	0.203469	R	S	1	0.375634
	Weight	Planctomycetes	-0.224006	0.24274	R	S	1	0.416125
	Weight	Chlorobi	-0.178937	0.353021	R	S	1	0.564834
	Weight	OP3	-0.146403	0.448558	R	S	1	0.672836
	Weight	Cyanobacteria	-0.107028	0.580534	R	S	1	0.819578
	Weight	Euryarchaeota	-0.081335	0.6749	R	S	1	0.863066
	Weight	Tenericutes	-0.0750437	0.698835	R	S	1	0.863066
	Weight	Fusobacteria	-0.0697437	0.719222	R	S	1	0.863066
	Weight	Actinobacteria	0.0469443	0.808923	R	S	1	0.924483
	Weight	Deferribacteres	0.0312303	0.872234	R	S	1	0.951528
	Weight	Verrucomicrobia	0.0184179	0.924451	R	S	1	0.958525
	Weight	Bacteroidetes	-0.010101	0.958525	R	S	1	0.958525
	Development	Tenericutes	-0.40228	0.0275378	R	S	0.688445	0.433252
	Development	Euryarchaeota	0.328285	0.0765365	R	S	1	0.433252
	Development	Acidobacteria	0.315805	0.089121	R	S	1	0.433252
	Development	Fusobacteria	-0.313983	0.091082	R	S	1	0.433252
	Development	Chloroflexi	-0.29529	0.113148	R	S	1	0.433252
	Development	Proteobacteria	0.263291	0.159791	R	S	1	0.433252
	Development	Actinobacteria	-0.262456	0.161169	R	S	1	0.433252
	Development	GN02	0.260605	0.164253	R	S	1	0.433252
	Development	Deferribacteres	-0.24782	0.186703	R	S	1	0.433252
	Development	TM7	-0.224328	0.23336	R	S	1	0.433252
	Development	Firmicutes	-0.218294	0.246504	R	S	1	0.433252
	Development	Bacteroidetes	-0.21301	0.258408	R	S	1	0.433252
	Development	Crenarchaeota	0.200279	0.288618	R	S	1	0.433252
	Development	Gemmatimonadetes	0.200279	0.288618	R	S	1	0.433252
	Development	Verrucomicrobia	-0.192958	0.306968	R	S	1	0.433252
	Development	Cyanobacteria	-0.191603	0.310441	R	S	1	0.433252
	Development	Fibrobacteres	-0.179756	0.341858	R	S	1	0.433252
	Development	Armatimonadetes	-0.178026	0.346602	R	S	1	0.433252
	Development	SR1	-0.178026	0.346602	R	S	1	0.433252
	Development	WPS-2	-0.178026	0.346602	R	S	1	0.433252
	Development	Chlorobi	0.10409	0.58411	R	S	1	0.695369
	Development	OP3	-0.0240209	0.899736	R	S	1	1
	Development	[Thermi]	0.0133152	0.944325	R	S	1	1
	Development	Planctomycetes	0.00468162	0.980412	R	S	1	1
	Development	Spirochaetes	0	1	R	S	1	1
	Total	Acidobacteria	-0.484653	0.00664356	R	S	0.166089	0.166089
	Total	Cyanobacteria	-0.376574	0.0402533	R	S	1	0.394542
	Total	Verrucomicrobia	-0.347482	0.0599073	R	S	1	0.394542
	Total	TM7	-0.306296	0.0997217	R	S	1	0.394542
	Total	Actinobacteria	-0.301036	0.10598	R	S	1	0.394542
	Total	Bacteroidetes	-0.298408	0.109214	R	S	1	0.394542
	Total	OP3	-0.285874	0.125664	R	S	1	0.394542
	Total	Euryarchaeota	-0.278148	0.136673	R	S	1	0.394542
	Total	Firmicutes	0.274549	0.142035	R	S	1	0.394542
	Total	Tenericutes	-0.257592	0.169361	R	S	1	0.40323
	Total	Proteobacteria	-0.247384	0.187504	R	S	1	0.40323
	Total	Fibrobacteres	-0.237699	0.205932	R	S	1	0.40323
	Total	WPS-2	-0.22547	0.230927	R	S	1	0.40323
	Total	Planctomycetes	-0.224681	0.232605	R	S	1	0.40323
	Total	[Thermi]	-0.218426	0.246212	R	S	1	0.40323
	Total	Crenarchaeota	-0.203996	0.279574	R	S	1	0.40323
	Total	Gemmatimonadetes	-0.203996	0.279574	R	S	1	0.40323
	Total	Fusobacteria	-0.196264	0.298593	R	S	1	0.40323
	Total	Chlorobi	-0.193158	0.306455	R	S	1	0.40323
	Total	Spirochaetes	-0.16105	0.395218	R	S	1	0.470497
	Total	SR1	0.16105	0.395218	R	S	1	0.470497
	Total	Chloroflexi	-0.0896018	0.637737	R	S	1	0.724702
	Total	Deferribacteres	-0.0695355	0.715021	R	S	1	0.777197
	Total	GN02	0.0326887	0.863845	R	S	1	0.899839
	Total	Armatimonadetes	-0.0107366	0.955095	R	S	1	0.955095
	Triglyceride	Firmicutes	0.458954	0.0107389	PR	S	0.214778	0.214778
	Triglyceride	Proteobacteria	-0.370857	0.0436387	PR	S	0.872773	0.436387
	Triglyceride	[Thermi]	0.289631	0.120553	PR	S	1	0.578384
	Triglyceride	Cyanobacteria	0.282123	0.130925	PR	S	1	0.578384
	Triglyceride	Gemmatimonadetes	-0.263334	0.159721	PR	S	1	0.578384
	Triglyceride	Bacteroidetes	0.25039	0.182026	PR	S	1	0.578384
	Triglyceride	Planctomycetes	0.237914	0.20551	PR	S	1	0.578384
	Triglyceride	Fibrobacteres	0.225269	0.231354	PR	S	1	0.578384
	Triglyceride	Acidobacteria	0.208716	0.268357	PR	S	1	0.59635
	Triglyceride	Chlorobi	-0.18236	0.334791	PR	S	1	0.669583
	Triglyceride	Actinobacteria	0.126044	0.506888	PR	S	1	0.717562
	Triglyceride	GN02	0.117998	0.53459	PR	S	1	0.717562
	Triglyceride	OD1	0.117998	0.53459	PR	S	1	0.717562
	Triglyceride	Spirochaetes	0.117998	0.53459	PR	S	1	0.717562
	Triglyceride	Chloroflexi	0.114965	0.545218	PR	S	1	0.717562
	Triglyceride	WPS-2	0.0965438	0.611796	PR	S	1	0.717562
	Triglyceride	Verrucomicrobia	0.0895776	0.637829	PR	S	1	0.717562
	Triglyceride	Crenarchaeota	-0.0853779	0.653732	PR	S	1	0.717562
	Triglyceride	Tenericutes	0.0780895	0.681684	PR	S	1	0.717562
	Triglyceride	Fusobacteria	-0.0220212	0.908046	PR	S	1	0.908046
	Protein	Fusobacteria	-0.207145	0.272058	PR	S	1	0.953171
	Protein	GN02	0.203815	0.280011	PR	S	1	0.953171
	Protein	OD1	0.203815	0.280011	PR	S	1	0.953171
	Protein	Spirochaetes	0.203815	0.280011	PR	S	1	0.953171
	Protein	[Thermi]	0.160906	0.395644	PR	S	1	0.953171
	Protein	Chlorobi	-0.117998	0.53459	PR	S	1	0.953171
	Protein	Proteobacteria	0.107453	0.571955	PR	S	1	0.953171
	Protein	Gemmatimonadetes	-0.102865	0.588568	PR	S	1	0.953171
	Protein	Actinobacteria	0.0990981	0.602364	PR	S	1	0.953171
	Protein	Chloroflexi	-0.0812017	0.669695	PR	S	1	0.953171
	Protein	WPS-2	-0.0750896	0.693312	PR	S	1	0.953171
	Protein	Acidobacteria	0.0729709	0.701567	PR	S	1	0.953171
	Protein	Cyanobacteria	-0.0676382	0.722488	PR	S	1	0.953171
	Protein	Fibrobacteres	0.0536354	0.778332	PR	S	1	0.953171
	Protein	Planctomycetes	0.0466228	0.806731	PR	S	1	0.953171
	Protein	Firmicutes	0.0429366	0.821758	PR	S	1	0.953171
	Protein	Bacteroidetes	-0.0280686	0.882947	PR	S	1	0.953171
	Protein	Crenarchaeota	-0.0257162	0.892698	PR	S	1	0.953171
	Protein	Tenericutes	0.0195224	0.918444	PR	S	1	0.953171
	Protein	Verrucomicrobia	0.0111972	0.953171	PR	S	1	0.953171
	Glucose	WPS-2	0.311086	0.0942691	PR	S	1	0.753482
	Glucose	Crenarchaeota	-0.30808	0.097663	PR	S	1	0.753482
	Glucose	Gemmatimonadetes	-0.253562	0.176369	PR	S	1	0.753482
	Glucose	GN02	-0.225269	0.231354	PR	S	1	0.753482
	Glucose	OD1	-0.225269	0.231354	PR	S	1	0.753482
	Glucose	Spirochaetes	-0.225269	0.231354	PR	S	1	0.753482
	Glucose	[Thermi]	0.203815	0.280011	PR	S	1	0.753482
	Glucose	Planctomycetes	0.185463	0.326491	PR	S	1	0.753482
	Glucose	Chloroflexi	0.180781	0.339067	PR	S	1	0.753482
	Glucose	Cyanobacteria	-0.143509	0.449314	PR	S	1	0.812395
	Glucose	Verrucomicrobia	0.122273	0.51978	PR	S	1	0.812395
	Glucose	Fibrobacteres	-0.117998	0.53459	PR	S	1	0.812395
	Glucose	Fusobacteria	0.108896	0.566771	PR	S	1	0.812395
	Glucose	Acidobacteria	0.10611	0.576793	PR	S	1	0.812395
	Glucose	Firmicutes	0.0972191	0.609296	PR	S	1	0.812395
	Glucose	Actinobacteria	0.0650262	0.732809	PR	S	1	0.868183
	Glucose	Chlorobi	0.0536354	0.778332	PR	S	1	0.868183
	Glucose	Tenericutes	0.0528834	0.781365	PR	S	1	0.868183
	Glucose	Proteobacteria	0.0166852	0.930265	PR	S	1	0.979226
	Glucose	Bacteroidetes	0.00155937	0.993475	PR	S	1	0.993475
	Weight	WPS-2	-0.321722	0.0950186	PR	S	1	0.995794
	Weight	Fibrobacteres	-0.297891	0.123654	PR	S	1	0.995794
	Weight	Crenarchaeota	0.210216	0.282959	PR	S	1	0.995794
	Weight	Firmicutes	-0.174103	0.375585	PR	S	1	0.995794
	Weight	[Thermi]	-0.131072	0.506164	PR	S	1	0.995794
	Weight	Bacteroidetes	-0.127091	0.519276	PR	S	1	0.995794
	Weight	Cyanobacteria	0.108282	0.58337	PR	S	1	0.995794
	Weight	Chloroflexi	0.0944473	0.632612	PR	S	1	0.995794
	Weight	Actinobacteria	0.0933261	0.636675	PR	S	1	0.995794
	Weight	Proteobacteria	0.084588	0.668681	PR	S	1	0.995794
	Weight	GN02	0.0595781	0.763299	PR	S	1	0.995794
	Weight	OD1	0.0595781	0.763299	PR	S	1	0.995794
	Weight	Spirochaetes	0.0595781	0.763299	PR	S	1	0.995794
	Weight	Planctomycetes	0.0557837	0.777989	PR	S	1	0.995794
	Weight	Gemmatimonadetes	0.0530136	0.788761	PR	S	1	0.995794
	Weight	Verrucomicrobia	-0.0366296	0.853189	PR	S	1	0.995794
	Weight	Acidobacteria	0.034471	0.861757	PR	S	1	0.995794
	Weight	Chlorobi	-0.0119156	0.952013	PR	S	1	0.995794
	Weight	Tenericutes	0.00529079	0.978683	PR	S	1	0.995794
	Weight	Fusobacteria	-0.00104375	0.995794	PR	S	1	0.995794
	Development	Proteobacteria	0.455371	0.0114506	PR	S	0.229013	0.229013
	Development	Bacteroidetes	-0.405189	0.0263335	PR	S	0.526669	0.263335
	Development	Cyanobacteria	-0.330306	0.0746352	PR	S	1	0.422187
	Development	Firmicutes	-0.310935	0.0944371	PR	S	1	0.422187
	Development	Planctomycetes	-0.30003	0.107209	PR	S	1	0.422187
	Development	Fibrobacteres	-0.285158	0.126656	PR	S	1	0.422187
	Development	Verrucomicrobia	-0.230683	0.220034	PR	S	1	0.481314
	Development	[Thermi]	-0.23032	0.220781	PR	S	1	0.481314
	Development	Chlorobi	-0.23032	0.220781	PR	S	1	0.481314
	Development	Tenericutes	-0.220951	0.240657	PR	S	1	0.481314
	Development	Fusobacteria	-0.177522	0.347989	PR	S	1	0.632707
	Development	GN02	0.142579	0.452287	PR	S	1	0.646125
	Development	OD1	0.142579	0.452287	PR	S	1	0.646125
	Development	Spirochaetes	0.142579	0.452287	PR	S	1	0.646125
	Development	Crenarchaeota	0.115426	0.543596	PR	S	1	0.691409
	Development	Acidobacteria	-0.112725	0.553127	PR	S	1	0.691409
	Development	Gemmatimonadetes	-0.0828225	0.663482	PR	S	1	0.780567
	Development	Actinobacteria	0.0469033	0.80559	PR	S	1	0.8951
	Development	WPS-2	0.0219352	0.908403	PR	S	1	0.916038
	Development	Chloroflexi	-0.0201002	0.916038	PR	S	1	0.916038
	Total	Cyanobacteria	-0.451347	0.0122964	PR	S	0.245929	0.245929
	Total	Chlorobi	0.279122	0.135249	PR	S	1	0.721377
	Total	Proteobacteria	0.266281	0.154929	PR	S	1	0.721377
	Total	[Thermi]	-0.246915	0.188368	PR	S	1	0.721377
	Total	Bacteroidetes	-0.183703	0.331184	PR	S	1	0.721377
	Total	Fibrobacteres	-0.182503	0.334408	PR	S	1	0.721377
	Total	Firmicutes	-0.166092	0.380388	PR	S	1	0.721377
	Total	Planctomycetes	-0.157475	0.405929	PR	S	1	0.721377
	Total	WPS-2	0.150296	0.427926	PR	S	1	0.721377
	Total	GN02	-0.139561	0.462013	PR	S	1	0.721377
	Total	OD1	-0.139561	0.462013	PR	S	1	0.721377
	Total	Spirochaetes	-0.139561	0.462013	PR	S	1	0.721377
	Total	Acidobacteria	-0.137445	0.468895	PR	S	1	0.721377
	Total	Verrucomicrobia	-0.118335	0.533417	PR	S	1	0.762024
	Total	Actinobacteria	-0.0978382	0.607009	PR	S	1	0.762515
	Total	Crenarchaeota	-0.0970257	0.610012	PR	S	1	0.762515
	Total	Gemmatimonadetes	0.0805545	0.672181	PR	S	1	0.790802
	Total	Fusobacteria	0.0701112	0.712761	PR	S	1	0.791956
	Total	Tenericutes	-0.0270806	0.887041	PR	S	1	0.932067
	Total	Chloroflexi	-0.016253	0.932067	PR	S	1	0.932067
	Triglyceride	OD1	0.28978	0.142605	PA	S	1	0.816624
	Triglyceride	WPS-2	0.28978	0.142605	PA	S	1	0.816624
	Triglyceride	Chloroflexi	0.234705	0.238636	PA	S	1	0.816624
	Triglyceride	Nitrospirae	-0.226784	0.255312	PA	S	1	0.816624
	Triglyceride	Lentisphaerae	0.206455	0.301514	PA	S	1	0.816624
	Triglyceride	Firmicutes	0.197067	0.324505	PA	S	1	0.816624
	Triglyceride	Synergistetes	0.192872	0.335116	PA	S	1	0.816624
	Triglyceride	Fibrobacteres	0.189658	0.343386	PA	S	1	0.816624
	Triglyceride	SR1	-0.188987	0.345128	PA	S	1	0.816624
	Triglyceride	Actinobacteria	0.180664	0.367169	PA	S	1	0.816624
	Triglyceride	Acidobacteria	0.173055	0.388022	PA	S	1	0.816624
	Triglyceride	Chlorobi	-0.158994	0.42829	PA	S	1	0.816624
	Triglyceride	OP3	-0.141223	0.482288	PA	S	1	0.816624
	Triglyceride	[Thermi]	-0.14111	0.482642	PA	S	1	0.816624
	Triglyceride	Euryarchaeota	-0.135742	0.499615	PA	S	1	0.816624
	Triglyceride	Tenericutes	-0.128126	0.524193	PA	S	1	0.816624
	Triglyceride	Cyanobacteria	0.120122	0.550636	PA	S	1	0.816624
	Triglyceride	GN02	-0.113392	0.573337	PA	S	1	0.816624
	Triglyceride	Planctomycetes	0.113003	0.574661	PA	S	1	0.816624
	Triglyceride	Proteobacteria	-0.0910341	0.651569	PA	S	1	0.827586
	Triglyceride	Verrucomicrobia	-0.0856269	0.671086	PA	S	1	0.827586
	Triglyceride	Deferribacteres	-0.0847338	0.67433	PA	S	1	0.827586
	Triglyceride	TM7	-0.0558167	0.782146	PA	S	1	0.889487
	Triglyceride	Spirochaetes	0.0535868	0.790655	PA	S	1	0.889487
	Triglyceride	Bacteroidetes	0.0375802	0.852368	PA	S	1	0.904231
	Triglyceride	Fusobacteria	-0.0328616	0.870741	PA	S	1	0.904231
	Triglyceride	Gemmatimonadetes	0	1	PA	S	1	1
	Protein	Tenericutes	-0.325421	0.0976482	PA	S	1	0.69124
	Protein	Deferribacteres	-0.316071	0.108247	PA	S	1	0.69124
	Protein	Verrucomicrobia	-0.291132	0.140667	PA	S	1	0.69124
	Protein	Nitrospirae	-0.27718	0.161596	PA	S	1	0.69124
	Protein	OD1	0.264581	0.182314	PA	S	1	0.69124
	Protein	WPS-2	0.264581	0.182314	PA	S	1	0.69124
	Protein	OP3	-0.259581	0.191027	PA	S	1	0.69124
	Protein	Gemmatimonadetes	-0.251982	0.204812	PA	S	1	0.69124
	Protein	Chlorobi	-0.189278	0.344371	PA	S	1	0.784841
	Protein	GN02	-0.188987	0.345128	PA	S	1	0.784841
	Protein	Bacteroidetes	-0.184846	0.355993	PA	S	1	0.784841
	Protein	Spirochaetes	-0.174779	0.38324	PA	S	1	0.784841
	Protein	Cyanobacteria	-0.171538	0.392259	PA	S	1	0.784841
	Protein	[Thermi]	-0.161269	0.421625	PA	S	1	0.784841
	Protein	Fusobacteria	-0.15536	0.439054	PA	S	1	0.784841
	Protein	Proteobacteria	0.136857	0.496066	PA	S	1	0.784841
	Protein	TM7	-0.135171	0.501439	PA	S	1	0.784841
	Protein	SR1	-0.113392	0.573337	PA	S	1	0.784841
	Protein	Actinobacteria	-0.110295	0.58392	PA	S	1	0.784841
	Protein	Fibrobacteres	-0.102123	0.612248	PA	S	1	0.784841
	Protein	Synergistetes	-0.0979197	0.627038	PA	S	1	0.784841
	Protein	Firmicutes	-0.0944088	0.6395	PA	S	1	0.784841
	Protein	Acidobacteria	-0.0684089	0.734579	PA	S	1	0.830209
	Protein	Planctomycetes	0.0675052	0.737963	PA	S	1	0.830209
	Protein	Chloroflexi	-0.0378556	0.851298	PA	S	1	0.915494
	Protein	Lentisphaerae	0.0221922	0.912512	PA	S	1	0.915494
	Protein	Euryarchaeota	0.0214329	0.915494	PA	S	1	0.915494
	Glucose	Cyanobacteria	-0.388106	0.100596	PA	S	1	0.877111
	Glucose	Synergistetes	-0.327518	0.171059	PA	S	1	0.877111
	Glucose	Tenericutes	-0.314673	0.189473	PA	S	1	0.877111
	Glucose	Spirochaetes	-0.31153	0.194172	PA	S	1	0.877111
	Glucose	Fusobacteria	-0.293153	0.223202	PA	S	1	0.877111
	Glucose	Planctomycetes	-0.26797	0.267346	PA	S	1	0.877111
	Glucose	Acidobacteria	0.244651	0.312753	PA	S	1	0.877111
	Glucose	Chlorobi	-0.224389	0.355726	PA	S	1	0.877111
	Glucose	Bacteroidetes	-0.196837	0.419268	PA	S	1	0.877111
	Glucose	OP3	-0.19399	0.42616	PA	S	1	0.877111
	Glucose	SR1	-0.19399	0.42616	PA	S	1	0.877111
	Glucose	Verrucomicrobia	-0.173052	0.478649	PA	S	1	0.877111
	Glucose	TM7	-0.166479	0.495758	PA	S	1	0.877111
	Glucose	[Thermi]	-0.141754	0.562669	PA	S	1	0.924385
	Glucose	Fibrobacteres	0.109782	0.654587	PA	S	1	0.937839
	Glucose	Lentisphaerae	0.100547	0.682129	PA	S	1	0.937839
	Glucose	Euryarchaeota	-0.0968761	0.693186	PA	S	1	0.937839
	Glucose	Chloroflexi	-0.0431088	0.860898	PA	S	1	0.988586
	Glucose	Firmicutes	0.0430581	0.861061	PA	S	1	0.988586
	Glucose	Deferribacteres	0.0215544	0.930207	PA	S	1	0.988586
	Glucose	GN02	0.0215544	0.930207	PA	S	1	0.988586
	Glucose	Proteobacteria	0.00615115	0.980061	PA	S	1	0.988586
	Glucose	Actinobacteria	-0.00352113	0.988586	PA	S	1	0.988586
	Weight	Tenericutes	0.469197	0.0318931	PA	S	0.829222	0.445596
	Weight	Nitrospirae	0.370358	0.0984026	PA	S	1	0.445596
	Weight	OD1	-0.35184	0.117793	PA	S	1	0.445596
	Weight	WPS-2	-0.35184	0.117793	PA	S	1	0.445596
	Weight	Chloroflexi	-0.335858	0.136624	PA	S	1	0.445596
	Weight	Fusobacteria	0.325964	0.149296	PA	S	1	0.445596
	Weight	Spirochaetes	0.313386	0.166568	PA	S	1	0.445596
	Weight	Verrucomicrobia	0.299837	0.186663	PA	S	1	0.445596
	Weight	[Thermi]	0.295555	0.193342	PA	S	1	0.445596
	Weight	Euryarchaeota	0.289236	0.203488	PA	S	1	0.445596
	Weight	Chlorobi	0.281741	0.215977	PA	S	1	0.445596
	Weight	OP3	0.277769	0.222798	PA	S	1	0.445596
	Weight	SR1	0.277769	0.222798	PA	S	1	0.445596
	Weight	Bacteroidetes	0.244221	0.28602	PA	S	1	0.53118
	Weight	Cyanobacteria	0.208102	0.365351	PA	S	1	0.633276
	Weight	Proteobacteria	-0.134159	0.562064	PA	S	1	0.829881
	Weight	Deferribacteres	0.129625	0.575468	PA	S	1	0.829881
	Weight	GN02	0.129625	0.575468	PA	S	1	0.829881
	Weight	TM7	0.10734	0.643282	PA	S	1	0.829881
	Weight	Lentisphaerae	-0.0971172	0.675371	PA	S	1	0.829881
	Weight	Fibrobacteres	-0.0940401	0.685141	PA	S	1	0.829881
	Weight	Synergistetes	-0.0798956	0.730651	PA	S	1	0.829881
	Weight	Firmicutes	0.0788276	0.734125	PA	S	1	0.829881
	Weight	Acidobacteria	0.0668804	0.773316	PA	S	1	0.837759
	Weight	Planctomycetes	-0.0166449	0.942912	PA	S	1	0.955255
	Weight	Actinobacteria	0.0130421	0.955255	PA	S	1	0.955255
	Development	GN02	-0.290625	0.141391	PA	S	1	0.813482
	Development	Deferribacteres	-0.269781	0.173551	PA	S	1	0.813482
	Development	Synergistetes	0.257913	0.193997	PA	S	1	0.813482
	Development	Firmicutes	0.227671	0.253407	PA	S	1	0.813482
	Development	SR1	0.21481	0.281931	PA	S	1	0.813482
	Development	TM7	0.205708	0.303304	PA	S	1	0.813482
	Development	Actinobacteria	0.191317	0.339102	PA	S	1	0.813482
	Development	Euryarchaeota	0.187558	0.348853	PA	S	1	0.813482
	Development	Tenericutes	0.165993	0.407967	PA	S	1	0.813482
	Development	OD1	0.164266	0.412931	PA	S	1	0.813482
	Development	WPS-2	0.164266	0.412931	PA	S	1	0.813482
	Development	Proteobacteria	-0.159928	0.425547	PA	S	1	0.813482
	Development	Fibrobacteres	-0.158716	0.429109	PA	S	1	0.813482
	Development	Cyanobacteria	0.15838	0.430099	PA	S	1	0.813482
	Development	Acidobacteria	-0.147677	0.462288	PA	S	1	0.813482
	Development	Nitrospirae	0.126359	0.529981	PA	S	1	0.813482
	Development	OP3	0.107912	0.592121	PA	S	1	0.813482
	Development	Spirochaetes	0.107713	0.59281	PA	S	1	0.813482
	Development	Bacteroidetes	0.103877	0.606121	PA	S	1	0.813482
	Development	Chloroflexi	0.0987117	0.62424	PA	S	1	0.813482
	Development	Lentisphaerae	-0.0836321	0.67834	PA	S	1	0.813482
	Development	Gemmatimonadetes	-0.0758152	0.70703	PA	S	1	0.813482
	Development	Planctomycetes	0.073158	0.716875	PA	S	1	0.813482
	Development	Fusobacteria	0.0714853	0.723095	PA	S	1	0.813482
	Development	Verrucomicrobia	-0.0346574	0.86374	PA	S	1	0.923636
	Development	[Thermi]	-0.0280797	0.889427	PA	S	1	0.923636
	Development	Chlorobi	-0.0151864	0.940071	PA	S	1	0.940071
	Total	Synergistetes	0.420857	0.0288133	PA	S	0.777958	0.777958
	Total	Lentisphaerae	0.322123	0.101294	PA	S	1	0.834072
	Total	TM7	0.287154	0.146424	PA	S	1	0.834072
	Total	Gemmatimonadetes	-0.27718	0.161596	PA	S	1	0.834072
	Total	Actinobacteria	0.263577	0.184042	PA	S	1	0.834072
	Total	Cyanobacteria	0.244683	0.218679	PA	S	1	0.834072
	Total	OD1	0.214185	0.283367	PA	S	1	0.834072
	Total	WPS-2	0.214185	0.283367	PA	S	1	0.834072
	Total	Nitrospirae	-0.201586	0.313308	PA	S	1	0.834072
	Total	Proteobacteria	-0.201008	0.314726	PA	S	1	0.834072
	Total	Acidobacteria	-0.17659	0.37825	PA	S	1	0.834072
	Total	Deferribacteres	-0.164088	0.413446	PA	S	1	0.834072
	Total	Chloroflexi	0.143851	0.47409	PA	S	1	0.834072
	Total	Firmicutes	0.134128	0.504776	PA	S	1	0.834072
	Total	Planctomycetes	0.128829	0.521903	PA	S	1	0.834072
	Total	[Thermi]	-0.128231	0.523852	PA	S	1	0.834072
	Total	OP3	-0.126428	0.529752	PA	S	1	0.834072
	Total	Bacteroidetes	0.102047	0.612515	PA	S	1	0.834072
	Total	Euryarchaeota	0.0953975	0.635981	PA	S	1	0.834072
	Total	SR1	0.0881938	0.661794	PA	S	1	0.834072
	Total	Verrucomicrobia	0.0880734	0.662229	PA	S	1	0.834072
	Total	Chlorobi	0.0832824	0.679614	PA	S	1	0.834072
	Total	Spirochaetes	0.043186	0.830639	PA	S	1	0.919646
	Total	Tenericutes	-0.043148	0.830786	PA	S	1	0.919646
	Total	GN02	0.0377973	0.851524	PA	S	1	0.919646
	Total	Fusobacteria	0.0109539	0.956755	PA	S	1	0.965827
	Total	Fibrobacteres	-0.00865452	0.965827	PA	S	1	0.965827
